# Synaptic deregulation of cholinergic projection neurons causes olfactory dysfunction across 5 fly Parkinsonism models

**DOI:** 10.1101/2023.03.11.532176

**Authors:** Ulrike Pech, Jasper Janssens, Nils Schoovaerts, Sabine Kuenen, Carles Calatayud Aristoy, Sandra F. Gallego, Samira Makhzami, Gert Hulselmans, Suresh Poovathingal, Kristofer Davie, Adekunle T. Bademosi, Jef Swerts, Sven Vilain, Stein Aerts, Patrik Verstreken

## Abstract

The classical diagnosis of Parkinsonism is based on motor symptoms that are the consequence of nigrostriatal pathway dysfunction and reduced dopaminergic output. However, a decade prior to the emergence of motor issues, patients frequently experience non-motor symptoms, such as a reduced sense of smell (hyposmia). The cellular and molecular bases for these early defects remain enigmatic. To explore this, we developed a new collection of five fruit fly models of familial Parkinsonism and conducted single-cell RNA sequencing on young brains of these models. Interestingly, cholinergic projection neurons are the most vulnerable cells and genes associated with presynaptic function are the most deregulated. Additional single nucleus sequencing of three specific brain regions of Parkinson’s disease patients confirms these findings. Indeed, the disturbances lead to early synaptic dysfunction, notably affecting cholinergic olfactory projection neurons crucial for olfactory function in flies. Correcting these defects specifically in olfactory cholinergic interneurons in flies or inducing cholinergic signaling in Parkinson mutant human induced dopaminergic neurons *in vitro* using nicotine, both rescue age-dependent dopaminergic neuron decline. Hence, our research uncovers that one of the earliest indicators of disease in 5 different models of familial Parkinsonism is synaptic dysfunction in higher-order cholinergic projection neurons and this contributes to the development of hyposmia. Furthermore, the shared pathways of synaptic failure in these cholinergic neurons ultimately contribute to dopaminergic dysfunction later in life.
