## Supplemental File 1 for "Synaptic deregulation of cholinergic projection neurons causes olfactory dysfunction across 5 fly Parkinsonism models"

### Sheet: Primers
QPCR - primers
qFW_Rp49	ATCGGTTACGGATCGAACAA
qRC_Rp49	GACAATCTCCTTGCGCTTCT
qFW_dmelSynj_2	GTACCAACGATGAGGGCTATG
qRC_dmelSynj_2	CTCGCGTCTGCACATAACT
qFW_hsapLRRK2_2	GCGAACGGCAGTGATCT
qRC_hsapLRRK2_2	CCTGAAGGAGCCATATTGACTATAA
qFW_hsapRab39_1	CAGAATGTCCATGAGTGGTTAGA
qRC_hsapRab39_1	GAGTCACTTGCCTCTGTGTATC
qFW_hsapPINK1	GAACACAATGAGCCAGGA
qRC_hsapPINK1	GGATGATGTTGGGGTGAG
qFW_dmelRab39	AAATTCTTCACAGACGGCA
qRC_dmelRab39	GACTTGGTGATCGAACGG
qFW_dmelLRRK	GTCAGATCAAGCACGGGG
qRC_dmelLRRK	GGAATAGAAGGGTGTTTG
qFW_dmelPINK1	AAGACAAGAAGCAAGCGA
qRC_dmelPINK1	GACGGAGAGTTGATGGTG
PCR to check Knock-outs
F_5'_LHA_Synj	CATATAGAATGCTGTCGT
R_3'_RHA_Synj	CTGTTTCTCCGAGGTGTC
F_5'_LHA_LRRK	TCGATATAGGTTACAGTTGG
R_3'_RHA_LRRK	TATTCGCGTGATAGCTGT
F_5’_LHA_Pink1	GGTCTGGGCGAACTAATG
R_3’_RHA_Pink1	CACCTCGTCGCAAAAGAA
F_5’_LHA_Rab39	TATAGGAAAACACTCGGG
R_3'_RHA_Rab39	GGAGTACTGGTGGGTCATA
F_3’_w-RMCE_2	AGTGTTTGTTCCTTGTGTAG
F_3'_w-RMCE_1	TTCGGAGTGATTAGCGTT
R_5'_w-RMCE_4	TCCGCGAATTAATAGCTCCT
R_5'_w-RMCE_1	GAGTGAGAGGTAATCGAA
PCR to check Knock-ins
F_orientation_5'_Rab39	ACTGTACAAGGCCAAATC
R_orientation_5'_Rab39	CTTATGCTGCTCGTTTTTC
R_orientation_3'_Rab39	TTTAAATTTCCCGCGCAG
F2_orientation_5'_Pink1	AGTCCACACTACGCGATA
R2_orientation_5'_Pink1	ATCAGATACTCCTCCAGCC
R_orientation_3'_Pink1	CGCTGAATCGCCAAAGAA
F_orientation_5'_synj	ACGAATGTAGCGTAGTTGA
R_orientation_5'_Synj	GACCTTGGTGTACTGCTT
R_orientation_3'_Synj	GAACACAATGCTGCGGAA
F_orientation_5'_LRRK	TCAAACAGtCAtCCCCCA
R_orientation_5'_LRRK	CCCAATCATTTCCAACATC
R_orientation_3'_LRRK	GGAGCTGCCACTTTAGAA
F_orientation_3'	ACTCTTGCTTGCTTTGCT
gRNA sequences
LRRK2_gRNA_1	CAGTGCGACATAAAACGGCC
LRRK2_gRNA_2	GCTCTCGTAACCAGACTGGC
Pink1_gRNA_1	TGCGGGGCGAAGTGTGGGGG
Pink1_gRNA_2	ATTAAACGGTGATCCCGACG
Rab39_gRNA_1	CTACTATCGATTACTTTTGC
Rab39_gRNA_2	CTGCTCAAATTCTTCACAGA
Synj_gRNA_1	GTACTTCGTTTTTAAGGTGT
Synj_gRNA_2	AGCTCTCTCAACACAGTGGT
Aux_gRNA_1	GCTCTTATCGATGTGGCGCG
Aux_gRNA_2	CACCATGGTGACACCGACGG

### Sheet: gBlocks
Primers and gBlocks used for cloning
Application	Name	Sequence
pCFD4-Td_gRNA:LRRK2	F_gRNA_Lrrk	TATATAGGAAAGATATCCGGGTGAACttcGCAGTTGCTTCTGTGGGGGGGTTTTAGAGCTAGAAATAGCAAG
	R_gRNA_Lrrk	ATTTTAACTTGCTATTTCTAGCTCTAAAACGCCAGTCTGGTTACGAGAGCGacgTTAAATTGAAAATAGGTC
pCFD4-Td_gRNA:Pink1	F_gRNA_Pink1	TATATAGGAAAGATATCCGGGTGAACttcGTTAAACGGTGATCCCGACGGTTTTAGAGCTAGAAATAGCAAG
	R_gRNA_Pink1	ATTTTAACTTGCTATTTCTAGCTCTAAAACCCCCCACACTTCGCCCCGCCgacGTTAAATTGAAAATAGGTC
pCFD4-Td_gRNA:Rab39	F_gRNA_Rab39	TATATAGGAAAGATATCCGGGTGAACttcGTACTATCGATTACTTTTGCGTTTTAGAGCTAGAAATAGCAAG
	R_gRNA_Rab39	ATTTTAACTTGCTATTTCTAGCTCTAAAACTCTGTGAAGAATTTGAGCACgacGTTAAATTGAAAATAGGTC
pCFD4-Td_gRNA:Synj	F_gRNA_Synj	TATATAGGAAAGATATCCGGGTGAACttcGTACTTCGTTTTTAAGGTGTGTTTTAGAGCTAGAAATAGCAAG
	R_gRNA_Synj	ATTTTAACTTGCTATTTCTAGCTCTAAAACACCACTGTGTTGAGAGAGCCgacGTTAAATTGAAAATAGGTC
pCFD4-Td_gRNA:Aux	F_gRNA_Aux	TATATAGGAAAGATATCCGGGTGAACttcGCTCTTATCGATGTGGCGCGGTTTTAGAGCTAGAAATAGCAAG
	R_gRNA_Aux	ATTTTAACTTGCTATTTCTAGCTCTAAAACCCGTCGGTGTCACCATGGTCgacGTTAAATTGAAAATAGGTC
pDoC-mini-white_Rab39	F_LHA_Rab39	CGGCCGCTATAACTAGTAACAGACaaCAAATTCGCCGAGGTGCG
	R_LHA_Rab39	CATTACCCTGTTATCCCTACTGAATCAACAACATGATG
	F_RHA_Rab39	AACAGGGTAATGGTACCTACAATCCAAAATAATTAATAA
	R_RHA_Rab39	GCACTACGCGGCCGCATATCAAAGTAATCGATAGTAGC
pDoC-mini-white_Lrrk	gBlock LHA_Lrrk	AACAGGGTAATGGTACCTACTTGGATATCTCGTGAAGTACACAAACCAAAACAATGAGCGACTCCGACGAAGGTGAGATAACACAACTTTTAGTGAAATTATGCACAATATGCTAGTTTTGCGCAAATTTAGTCAGAGTGCAAATGAGCATTATACGCTTGACTATGCAAATTACCTAAGTGGTGCAATTAAAACTTCAACCAGTTGTTATTGGTTTTTCAACAACACCAGCAAGGGCACAGGGTGACATTGGTGCAATGGAAGTGGGCGCGCAAAAACTTTTTTCAAACAGtCAtCCCCCACAGAAGCAACTGGTGCAACCACTGGACCATCCGACACCCACGAAGAGACAAATCAAAACAAATGCCACGCACTCACCCAATGCCACATTCTTGAACA…
	gBlock RHA_Lrrk	CGGCCGCTATAACTAGTAACGTTTTAGAGCtTGtCAGTCTGGTTACGAGAGCATTACACAGCGATTGCTGGATGCTGGAGCGGATGGTCGCTCCCATGCCGTGACCAAGTACTCACCCTTGTACGCCGCCGTCCATAGCGGTCACTTGGGCATTGCCCGACTGATGCTAGACCATTTTCCAGAACTGATCCAGCAGCCGACTGTAGAGCGCTGGCTGCCGCTGCACGCCGCCTGCATCAATGGACACATCAAGCTGCTGGAACTCCTTATCAGCTACAGTTATCCCGACTACCTCTACCAGACATATCGCGACGAGGAGGGCCAGTGGGAATGGCGGCTCCCCTTCGACGCTAACGCTCATGATGTGACGGGTCAGACGAGTCTGTATATTGCCAGCAT…
pDoC-mini-white_Pink1	gBlock LHA_Pink1	AACAGGGTAATGGTACCTACGGCGGCTCCAACGGGCACTTCGAGCTAAATGTATTCAAACCCCTGGTCGTGTCCAATGTGCTGCGCTCCATTCGCTTGTTGGGTGAGTCGGAAATGTGTTTTCCAAGTGGAAAAACATGCATACATAACCTTCTCCTCCCAGCTGATGGCAGCATGACCTTCAGCAAGAACTGCGTGGAGGGACTGCAGGCCAACAAGGAGAGGATCGACAAGATCATGAACGAGTCCTTGATGCTGGTGACCGCGCTGAATCCGCACATTGGCTATGACAAGGCCGCCCTGATCGCCAAGACGGCGCACAAGAATAAGACGACCTTGAAGGAGGAGGCACTGAAGACCGGAATTACCGAAGAGCAGTTCAAGGAGTGGGTCAATCCCA…
	gBlock RHA_Pink1	CGGCCGCTATAACTAGTAACCATCCAATCTCTTCGCCAGACAACGCCCCAGCAGGCGGCCAAATCGGTGGTCAATGTAGTGCCCCGCACCATCAACTCtCCGTCGGGATCACCGTTTAATGGCAGCGGCAGTAGCCCCACCAGCAGCAGTGGAATCTTCCGAGTGGGCCAGCATGCGCGCAAATTGTTCATCGACAACATCCTCAGCCGGGTGACCACCACCTACTCGGAGGATCTGCGCCAGCGCGCTACCCGCAAGCTATTCTTTGGCGATTCAGCGCCCTTCTTCGCCCTGATTGGCGTTAGTCTGGCCTCCGGATCGGGTGTGCTCAGCAAGGAGGATGAACTGGAGGGCGTGTGCTGGGAGATTCGGGAGGCAGCTAGCCGGCTGCAGAACGCC…
pDoC-mini-white_Synj	gBlock LHA_Synj	AACAGGGTAATGGTACCTACCAGAATTTTGCAATAAAATCGCAAACAAAGGTATTAGGAGTATTAAGAGGCGTAAAAAATTCATTTGAGGAGCCAATAGTTTCGTGAAATCTAGTGTTTCCTCTTTTAAGTGGTCGCCAAGCATGCCGTTCGTTGGCTGCCTCTAAAAACAGTCAAATGCCTGTGCAAATTTCTCGTGAAAAATCCATAGAATGCACAAAAAATGTTTATCAGTCACTCACAAACACACGCACGCGCCAGCAGTGAGTGGGAGAGAGCGAGAGAGAGCACAGCTGCCGCCGGTGCATGTCATTGCTGTGTGTGCGTGTGTGGGTGAACTTGAGTGGGAGGCGGAAGATATTGGAAAAATTCCTCCGCTTTTCGGTTTGTTTATGTTTAA…
	gBlock RHA_Synj	CGGCCGCTATAACTAGTAACCATATTTAGGAAGCCATTGATGTCCTGCTAGTGGGCTCCACGCTTAGCTCGGAGCTTGCGGATCGGGCTCGCATCCTACTGCCCTCCAATATGTTGCATGCACCTACCACTGTGTTGAGAGAGCTATGCAAGCGCTACACTGAATATGTGCGTCCTCGAATGGCACGTGTAGCCGTGGGTACCTATAACGTCAACGGCGGCAAGCACTTCCGCAGCATTGTGTTCAAGGATTCGCTGGCCGATTGGCTGCTCGACTGCCATGCCCTTGCCCGCTCCAAGGCGCTTGTAGATGTGAACAATCCGTCGGAGAACGTCGATCATCCGGTGGATATCTACGCCATTGGATTCGAGGAGATTGTGGATCTGAATGCTTCCAACA…
pDoC-mini-white_Aux	gBlock LHA_Aux	GGTACCTACCTAGGATATGCAATGCTAGATCGGGGGCATCGATACAACGTGGGAGTAGGGCGGTGGTAATTAGTACACTGATAAGGTTGTGTATTTTGCATTCGACAAATCTCCACGCGTTACGTGAAACTGGCCAGGTGCACACAGCAAATTGCAAGCTTAACTTCAATGTCCAAAATAAGCGGAGCTCGGTTTGCGCAAACTTACGGCCATATCGGTCATCTGTAACTATCCGTATTCGCCAGCGGCCCAAGCGTAGCGCAACACAGCTCTCAATTATCCAAAGACAGATGTGTAAATATACTGCCGTTACCAACTTGTTGCTGTTCCACGGAGGGGAGGTGCCCCAAAGGCTTACTAGTCATACTCCATTTCTTCATTCCGACGGCCAGCTGTTGC…
	gBlock RHA_Aux	CCCCAGTTGGGGCACTACGCCGGAGGTTAAGAAAGCATACGGACGTGCTTGCCTGGCTGTTCATCCTGATAAGGTATGTGACAAGATGTATGCAAAAACTAGGTGGTTTATGTTAATGCAATCTATTTTTAGCATAATGGAACAGAGAATGAAGAGATTGCCAAGCTTATATTTATGGAACTAAACAACGCATGGACAGATTTTGAAAACGATGCCACGCAGCAAAATATGTTTAATGCGTAAAACGCGTCTTATATCTACATATATATATATCACAGTTAGCCCGTATTTTCGTACTCTTAGCTGAATCTAATGTAAATTCATGTAAAAGTGTGAGCTTTAATCTTTAAAGTTGAAGTATTGGCATATGTATGCGTATGCAATTTAGATAGCTCAAAC…
pReC	attB-MCS-L	GTTGTAAAACGACGGCCAGTGAATTCCCGCGGTGCGGGTGCCAGGGCGTGCCCTTGGGCTCCCCGGGCGCGTACTCCACGGAGGTGAATTAAGAAGAGGGaatcGAAGAGCGAGCTCGGTACTCGAGGATCCTCTAGAGATATCCTGCAGGCATGCAAGCTTGGCGTAATCATGGCTCTTCgcttGAGGTACGACAACCATTTGAG
	MCS-attB-R	GAGGTACGACAACCATTTGAGGTGGAGTACGCGCCCGGGGAGCCCAAGGGCACGCCCTGGCACCCGCACCGCGGGGTACCGTCATAGCTGTTTCCTGTGTGAAATTGTTATCCGCTCACAATTCCACACAACATACGAGCCGGAAGCATAAAGTGTAAAGCCTGGGGTGCCTAATGAGTGAGCTAACTCACATTAATTGCGTTGCGCTCACTGCCCGCTTTCCAGTCGGGAAACCTGTCGTGCCAGCTGCATTAATGAATCGGCCAACGCGCGGGGAGAGGCGGTTTGCGTATTGGGCGCACATCCGCTTCCTCGCTCACTGACTCGCTG
pReC2	attB-2xMCS-L	GTTGTAAAACGACGGCCAGTGAATTCCCGCGGTGCGGGTGCCAGGGCGTGCCCTTGGGCTCCCCGGGCGCGTACTCCACTCGAGCGCTAGCTAATCGTCTAGatgcGAAGAGCGAGCTCGGTAGATCCGATATCCTGCAGGCATGCAAGCTTGGCGTAATCATGGCTCTTCgtaaGGATCTTTGTGAAGGAACCTTACTTCTGTGGTGTGACATAATTGGACAAACTACCTACAGAGATTTAAAGCTCTAAGGTAAATATAAAATTTTTAAGTGTATAATGTGTTAAACTACTGATTCTAATTGTTTGTGTATTTTAGATTCCAACCTATGGAACTGATGAATGGGAGCAGTGGTGGAATGCCTTTAATGAGGAAAACCTGTTTTGCTCAGAAGAAATG…
	2xMCS-attB-R	AGTAATAGAACTCTTGCTTGCTTTGCTATTTACACCACAAAGGAAAAAGCTGCACTGCTATACAAGAAAATTATGGAAAAATATTTGATGTATAGTGCCTTGACTAGAGATCATAATCAGCCATACCACATTTGTAGAGGTTTTACTTGCTTTAAAAAACCTCCCACACCTCCCCCTGAACCTGAAACATAAAATGAATGCAATTGTTGTTGTTAACTTGTTTATTGCAGCTTATAATGGTTACAAATAAAGCAATAGCATCACAAATTTCACAAATAAAGCATTTTTTTCACTGCATTCTAGTTGTGGTTTGTCCAAACTCATCAATGTATCTTATCATGTCTGGATCCGTGGAGTACGCGCCCGGGGAGCCCAAGGGCACGCCCTGGCACCCGCACC…
pReC-hLRRK2	gBlock LRRK2_utr-P2A-SapI-SV40poly(A)	GGAGGTGAATTAAGAAGAGGGTATTAGTTAACCAAGCAAAACTTATCTTTCACAGATGCTACTAACTTCAGCCTGCTGAAGCAGGCTGGAGACGTGGAGGAGAACCCTGGACCTATGcGAAGAGCGTCAATCGAGTTCGTACCTTACACGTACTTAGTCGCTGAAGCTCTTCtTAAGGATCTTTGTGAAGGAACCTTACTTCTGTGGTGTGACATAATTGGACAAACTACCTACAGAGATTTAAAGCTCTAAGGTAAATATAAAATTTTTAAGTGTATAATGTGTTAAACTACTGATTCTAATTGTTTGTGTATTTTAGATTCCAACCTATGGAACTGATGAATGGGAGCAGTGGTGGAATGCCTTTAATGAGGAAAACCTGTTTTGCTCAGAAGAAAT…
	F_LRRK2_cDNA	GCTGGAGACGTGGAGGAGAACCCTGGACCTATGGCTAGTGGCAGCTGT
	R_LRRK2_cDNA	CACAGAAGTAAGGTTCCTTCACAAAGATCCTTACTCAACAGATGTTCG
pReC-hLRRK2G2019S	F_mut_LRRK2_G2019S	TGCTGACTACaGCATTGCTCAG
	R_mut_LRRK2_G2019S	ATCTTTGCGATGATGGCAG
pReC-hLRRK2Y1699C	F_mut_LRRK2_Y1699C	GAAATGCCTTgTTTTCCAATGG
	R_mut_LRRK2_Y1699C	ATATAGTCGGATGATAATTTCAG
pReC-hPink1	gBlock Pink1_utr-SapI	GGAGGTGAATTAAGAAGAGGGAAATTAAAAATTAAATTAATAGATGACAGACCGTTTAAGGTGCTTCATTCAGTTGCAGGCACTAGGAGCCGAGGTCTTTGCGGGCCGAAAGATGcGAAGAGCGTCAATCGAGTTCGTACCTTACACGTACTTAGTCGCTGAAGCTCTTCtTAAGTAAGTCAAGCTAAACGGATGATCAAGGCATGTCCAATTAACCCGGAGGTACGACAACCATTTGAG
	gBlock Pink1_SV40poly(A)	ACTTAGTCGCTGAAGCTCTTCtTAAGGATCTTTGTGAAGGAACCTTACTTCTGTGGTGTGACATAATTGGACAAACTACCTACAGAGATTTAAAGCTCTAAGGTAAATATAAAATTTTTAAGTGTATAATGTGTTAAACTACTGATTCTAATTGTTTGTGTATTTTAGATTCCAACCTATGGAACTGATGAATGGGAGCAGTGGTGGAATGCCTTTAATGAGGAAAACCTGTTTTGCTCAGAAGAAATGCCATCTAGTGATGATGAGGCTACTGCTGACTCTCAACATTCTACTCCTCCAAAAAAGAAGAGAAAGGTAGAAGACCCCAAGGACTTTCCTTCAGAATTGCTAAGTTTTTTGAGTCATGCTGTGTTTAGTAATAGAACTCTTGCTTGCTTT…
	F_Pink1_cDNA	CGAGGTCTTTGCGGGCCGAAAGATGGCGGTGCGACAGGCGCTG
	R_Pink1_cDNA	TAAGGTTCCTTCACAAAGATCCTTACAGGGCTGCCCTCCATGA
pReC-hPink1P399L	F_mut_Pink1_P399L	CTGCAGTTGCtCTTCAGCAGC
	R_mut_Pink1_P399L	GCCGATGCTCTCATCAGC
pReC-hPink1L347P	F_mut_Pink1_L347P	CTGCAGCTGCcGGAAGGCGTG
	R_mut_Pink1_L347P	CAGCATCATGGCGGCGAG
pReC-dSynj, pReC-dSynjR258Q	gBlock Synj_utr-SapI	GGAGGTGAATTAAGAAGAGGGTACTATTCTTATAAAAATAATAGATCTCTATTATGTAACTGATACACCCTTTAAAAATGTAACTTGTGAAATACACCCACAATTAAATTGTATTTCCCCACCAACAGATGTCTTAGCTTTAGCTGGACGCAAAACTTAAACTGCAGACAGTAAAGGACGAAATCACATTACTCGACTCAAAAGAAGACACACGGAAGAGAGATACCAACAAGATGcGAAGAGCGTCAATCGAGTTCGTACCTTACACGTACTTAGTCGCTGAAGCTCTTCtTAAGTACATTGTGGTTTTCAATTAAAAATTCAATTTATTATTTACATTACTCCCGTTTTTTGAGGTACGACAACCATTTGAG
	gBlock Synj_SV40poly(A)	ACTTAGTCGCTGAAGCTCTTCtTAAGGATCTTTGTGAAGGAACCTTACTTCTGTGGTGTGACATAATTGGACAAACTACCTACAGAGATTTAAAGCTCTAAGGTAAATATAAAATTTTTAAGTGTATAATGTGTTAAACTACTGATTCTAATTGTTTGTGTATTTTAGATTCCAACCTATGGAACTGATGAATGGGAGCAGTGGTGGAATGCCTTTAATGAGGAAAACCTGTTTTGCTCAGAAGAAATGCCATCTAGTGATGATGAGGCTACTGCTGACTCTCAACATTCTACTCCTCCAAAAAAGAAGAGAAAGGTAGAAGACCCCAAGGACTTTCCTTCAGAATTGCTAAGTTTTTTGAGTCATGCTGTGTTTAGTAATAGAACTCTTGCTTGCTTT…
	F_Synj_cDNA	CGGAAGAGAGATACCAACAAGATGGCCATGTCCAAGGTG
	R_Synj_cDNA	AAGGTTCCTTCACAAAGATCCTTAGTTGTTGGCGGGTCGCGT
pReC2-hRab39	gBlock Rab39_utr	CTCCCCGGGCGCGTACTCCACTGCTGGTCTGGCAACGTTGTCATTATCACACACACGCGCACGCATATGAGAAAAAAACACAAAACAAAACAAAATTCGAAGGAATTTGAATTCTCGAATATTTATAATTTAACAACCACCAGCGACAGCCGGAAATATCTCATTGCAAAGCCAGTAATCGTGTGAAGAACAGAAAGTTTCGATTTGCAATACAACTGCAGGAAATAAGAAGAAAAACGAGCAGCATAAGCAAATCAACGATTTGCGTATCAAACTTTACAAAGGGAAGGCAGATTTTTTGCTGCGGATTCAATTCCAAGAGACAAATCCCTCGAATTCGGCTTCGGAatgcGAAGAGCGAGCTCGGTA
	gBlock Rab39_cDNA	TCCCTCGAATTCGGCTTCGGAatgGAGGCCATCTGGCTGTACCAGTTCCGGCTCATTGTCATCGGGGATTCCACAGTGGGCAAGTCCTGCCTGATCCGCCGCTTCACCGAGGGTCGCTTTGCCCAGGTTTCTGACCCCACCGTGGGGGTGGATTTTTTCTCCCGCTTGGTGGAGATCGAGCCAGGAAAACGCATCAAGCTCCAGATCTGGGATACCGCGGGTCAAGAGAGGTTCAGATCCATCACTCGCGCCTACTACAGGAACTCAGTAGGTGGTCTTCTCTTATTTGACATTACCAACCGCAGGTCCTTCCAGAATGTCCATGAGTGGTTAGAAGAGACCAAAGTACACGTTCAGCCCTACCAAATTGTATTTGTTCTGGTGGGTCACAAGTGTGAC…
pReC2-hRab39T168K	R_mut_hRab39_T168K	GAAGGCTTTCTCCACATTAATG
	F_mut_hRab39_T168K	ACAGACCTGAaAAGAGACATATATG
pReC2-hRab39G192R	R_mut_hRab39_G192R	CCTTCCCAGCCCTCCTGG
	F_mut_hRab39_G192R	GGTGAAGAGTaGATTTGTACCAAATGTGGTTC
pBS-KS-attB-1-2-Aux	F_Aux_cDNA	CGAGGTCAACGGAGCTGCAGGAAACGGAGCACCAGAGGCCCTCGGTGGCAGGCTGG
	R_Aux_cDNA	ATGATGGTCGACAAGCTTGGATCCCTCGAGGAATTACCTTTAACAGTGGCATTTCACAAGGAAAC
	Aux_utr_HA	GCCACATCGATAAGAGCCCAGCGTCAAATATCGATAAGAGCACAGCGCCACATATCGATGGTGAGCCAGGCCTGCGCGATCAAGCTATCGGAGCAAACTGATTCCGCTCCACCCTGCTGAGGAACCTGCTCCTCCGCAGCCCTGGATTCTTTTTATTTTTTTGTGGCCACGGCGCTACGAAAATGTTTTAGTTCAGTTAACGGGCGCCAGATATTTTAGGTGTATCACTTGTCGATTACAGCCTTCTAGCATTGGCCACCACCAAAATGtacccctacgacgtgcccgactacgccGGCGAGTTCTTTAAGTCGCTCAACCTCAACTACTTCTCCTCTAGCGAGGTCAACGGAGCTGCAGGAAACG
pBS-KS-attB-1-2-AuxR927G	F_mut_Aux_R927G	GAAAGCATACgGTCGCGCCTG
	R_mut_Aux_R927G	TTAACCTCGGTCGGTGTC
pUAST.attB-Aux	F-UAS-aux	tgggaattcgcggccgcggctcgagATGGGCGAGTTCTTTAAGTCGCTCA
	R-UAS-aux	ggttccttcacaaagatcctctagaTTACGCATTAAACATATTTTGCTGC

### Sheet: Genotypes fly strains
Figure	Panel	Abbrevation in panel	full genotypes of flies
1	b*	Control	semi-isogenized cantonized w1118
		hLRRK2	w1118 ;+; hLRRK2
		hLRRK2G2019S	w1118 ;+; hLRRK2G2019S
		hLRRK2Y1699C	w1118 ;+; hLRRK2Y1699C
		hPINK1	w1118 Pink1K.O.;UAS-hPINK1/+; nsyb-Gal4/+
		hPINK1P399L	w1118 hPINK1P399L; + ; +
		hPINK1L347P	w1118 hPINK1L347P; + ; +
		hRab39B	w1118 hRab39B; + ; +
		hRab39BG192R	w1118 hRab39BG192R; + ; +
		hRab39BT168K	w1118 hRab39BT168K; + ; +
		Aux	w1118 ; + ; Aux
		AuxR927G	w1118 ; + ; AuxR927G
		Synj	w1118 ; Synj ; +
		SynjR258Q	w1118 ; SynjR258Q ; +
		*	for ERG experiments, all genotypes were in addition also homozygous for cnbw on 2nd chromosome
S1	a	Control	semi-isogenized cantonized w1118
		hLRRK2	w1118 ;+; hLRRK2
		hLRRK2G2019S	w1118 ;+; hLRRK2G2019S
		hLRRK2Y1699C	w1118 ;+; hLRRK2Y1699C
		hPINK1P399L	w1118 hPINK1P399L; + ; +
		hPINK1L347P	w1118 hPINK1L347P; + ; +
		hRab39B	w1118 hRab39B; + ; +
		hRab39BG192R	w1118 hRab39BG192R; + ; +
		hRab39BT168K	w1118 hRab39BT168K; + ; +
		Aux	w1118 ; + ; Aux
		AuxR927G	w1118 ; + ; AuxR927G
		Synj	w1118 ; Synj ; +
		SynjR258Q	w1118 ; SynjR258Q ; +
	b	Control	semi-isogenized cantonized w1118
		hPINK1	w1118 Pink1K.O.;UAS-hPINK1/+; nsyb-Gal4/+
		hPINK1P399L	w1118 hPINK1P399L; + ; +
		hPINK1L347P	w1118 hPINK1L347P; + ; +
	c	Control	semi-isogenized cantonized w1118
		hLRRK2	w1118 ;+; hLRRK2
		hLRRK2G2019S	w1118 ;+; hLRRK2G2019S
		hLRRK2Y1699C	w1118 ;+; hLRRK2Y1699C
	d	Control	w1118 ; cnbw ; +
		Aux	w1118 ; cnbw ; Aux
		AuxR927G	w1118 ; cnbw ; AuxR927G
2 and S2		Control	semi-isogenized w1118 (CS w1118)
		hLRRK2G2019S	w1118 ;+; hLRRK2G2019S
		hPINK1P399L	w1118 hPINK1P399L; + ; +
		hRab39BG192R	w1118 hRab39BG192R; + ; +
		AuxR927G	w1118 ; + ; AuxR927G
		SynjR258Q	w1118 ; SynjR258Q ; +
4	b, c, e, f	Control	w1118 ; GH146-Gal4, UAS-GCaMP3/ + ; +
		hLRRK2G2019S	w1118 ; GH146-Gal4, UAS-GCaMP3/ + ; hLRRK2G2019S
	d	Control	w1118 ; GH146-Gal4, UAS-GCaMP3/ + ; +
		hLRRK2	w1118 ; GH146-Gal4, UAS-GCaMP3/ + ; hLRRK2
		hLRRK2G2019S	w1118 ; GH146-Gal4, UAS-GCaMP3/ + ; hLRRK2G2019S
	g,h	Control	w1118 ; GH146-Gal4, UAS-GCaMP3/ + ; +
		hLRRK2	w1118 ; GH146-Gal4, UAS-GCaMP3/ + ; hLRRK2
		hLRRK2G2019S (OPN>wt CDS -)	w1118 ; GH146-Gal4, UAS-GCaMP3/ + ; hLRRK2G2019S
		OPN>hLRRK2; hLRRK2G2019S (OPN>wt CDS +)	w1118 ; GH146-Gal4, UAS-GCaMP3/ UAS-hLRRK2 ; hLRRK2G2019S
		hPINK1P399L (OPN>wt CDS -)	w1118 hPINK1P399L; GH146-Gal4, UAS-GCaMP3/ + ; +
		OPN>hPINK1; hPINK1P399L (OPN>wt CDS +)	w1118 hPINK1P399L; GH146-Gal4, UAS-GCaMP3/ UAS-hPINK1 ; +
		hRab39B	w1118 hRab39B; GH146-Gal4, UAS-GCaMP3/ + ; +
		hRab39BG192R (OPN>wt CDS -)	w1118 hRab39BG192R; GH146-Gal4, UAS-GCaMP3/ + ; +
		OPN>Rab39; hRab39BG192R (OPN>wt CDS +)	w1118 hRab39BG192R; GH146-Gal4, UAS-GCaMP3/ UAS-YFP-Rab39 ; +
		Aux	w1118 ; GH146-Gal4, UAS-GCaMP3/ + ; Aux
		AuxR927G (OPN>wt CDS -)	w1118 ; GH146-Gal4, UAS-GCaMP3/ + ; AuxR927G
		OPN>Aux; AuxR927G (OPN>wt CDS +)	w1118 ; GH146-Gal4, UAS-GCaMP3/ UAS-Aux ; AuxR927G
		Synj	w1118 ; Synj,GH146-Gal4/ Synj ; +/UAS-GCaMP3
		SynjR258Q (OPN>wt CDS -)	w1118 ; SynjR258Q,GH146-Gal4/ SynjR258Q ; UAS-GCAMP3/ +
		OPN>Synj; SynjR258Q (OPN>wt CDS +)	w1118 ; SynjR258Q,GH146-Gal4/ UAS-Synj, SynjR258Q ; UAS-GCAMP3/ +
5	a,b	Control	semi-isogenized cantonized w1118
		hLRRK2	w1118 ;+; hLRRK2
		hLRRK2G2019S	w1118 ;+; hLRRK2G2019S
		hPINK1	w1118 Pink1K.O.;UAS-hPINK1/+; nsyb-Gal4/+
		hPINK1P399L	w1118 hPINK1P399L; + ; +
		hRab39B	w1118 hRab39B; + ; +
		hRab39BG192R	w1118 hRab39BG192R; + ; +
		Aux	w1118 ; + ; Aux
		AuxR927G	w1118 ; + ; AuxR927G
		Synj	w1118 ; Synj ; +
		SynjR258Q	w1118 ; SynjR258Q ; +
	c,d	UAS-hLRRK2; hLRRK2G2019S (-)	w1118 ; UAS-LRRK2/ + ; hLRRK2G2019S
		OPN>hLRRK2; hLRRK2G2019S (+)	w1118 ; GH146-Gal4/ UAS-hLRRK2 ; hLRRK2G2019S
		UAS-hLRRK2; LRRKKO (-)	w1118 ; UAS-LRRK2/ + ; LRRKKO
		OPN>hLRRK2; LRRKKO (+)	w1118 ; GH146-Gal4/ UAS-hLRRK2 ; LRRKKO
		UAS-hPINK1; hPINK1P399L (-)	w1118 hPINK1P399L; + / UAS-hPINK1 ; +
		OPN>hPINK1; hPINK1P399L (+)	w1118 hPINK1P399L; GH146-Gal4/ UAS-hPINK1 ; +
		UAS-Rab39; hRab39BG192R (-)	w1118 hRab39BG192R; + / UAS-YFP-Rab39 ; +
		OPN>Rab39; hRab39BG192R (+)	w1118 hRab39BG192R; GH146-Gal4/ UAS-YFP-Rab39 ; +
		UAS-Rab39; hRab39BG192R (-)	w1118 hRab39BG192R; + / UAS-YFP-Rab39 ; +
		T1>Rab39; hRab39BG192R (T1; +)	w1118 hRab39BG192R; + / UAS-YFP-Rab39 ; GMR31F10-Gal4/ +
		UAS-Aux; AuxR927G (-)	w1118 ; + / UAS-Aux ; AuxR927G
		OPN>Aux; AuxR927G (+)	w1118 ; GH146-Gal4/ UAS-Aux ; AuxR927G
		UAS-Synj; SynjR258Q (-)	w1118 ; SynjR258Q/ UAS-Synj, SynjR258Q ; +
		OPN>Synj; SynjR258Q (+)	w1118 ; SynjR258Q,GH146-Gal4/ UAS-Synj, SynjR258Q ; +
6	a	UAS-Aux; AuxR927G (-)	w1118 ; + / UAS-Aux ; AuxR927G
		OPN>Aux; AuxR927G (+)	w1118 ; GH146-Gal4/ UAS-Aux ; AuxR927G
		UAS-Synj; SynjR258Q (-)	w1118 ; SynjR258Q/ UAS-Synj, SynjR258Q ; +
		OPN>Synj; SynjR258Q (+)	w1118 ; SynjR258Q,GH146-Gal4/ UAS-Synj, SynjR258Q ; +
		UAS-hLRRK2; hLRRK2G2019S (-)	w1118 ; UAS-LRRK2/ + ; hLRRK2G2019S
		OPN>hLRRK2; hLRRK2G2019S (+)	w1118 ; GH146-Gal4/ UAS-hLRRK2 ; hLRRK2G2019S
	b left	hLRRK2 (control)	w1118 ;+; hLRRK2
		hLRRK2G2019S	w1118 ;+; hLRRK2G2019S
	b middle	hLRRK2 (control)	w1118 ;+; hLRRK2
		hLRRK2G2019S	w1118 ;+; hLRRK2G2019S
	b right	hLRRK2 (control)	w1118 ; GH146-Gal4, UAS-GCaMP3/ + ; hLRRK2
		hLRRK2G2019S	w1118 ; GH146-Gal4, UAS-GCaMP3/ + ; hLRRK2G2019S
	c left	hLRRK2 (control)	w1118 ;+; hLRRK2
		hLRRK2G2019S	w1118 ;+; hLRRK2G2019S
	c middle	hLRRK2 (control)	w1118 ;+; hLRRK2
		hLRRK2G2019S	w1118 ;+; hLRRK2G2019S
	c right	hLRRK2 (control)	w1118 ; R58E02-Gal4, UAS-GCaMP3/ + ; hLRRK2
		hLRRK2G2019S	w1118 ; R58E02-Gal4, UAS-GCaMP3/ + ; hLRRK2G2019S
