## Supplemental File 2 for "Synaptic deregulation of cholinergic projection neurons causes olfactory dysfunction across 5 fly Parkinsonism models"

### Sheet: PD_datasets_sequencingQC(1)
	Estimated Number of Cells	Mean Reads per Cell	Median Genes per Cell	Number of Reads	Valid Barcodes	Sequencing Saturation	Q30 Bases in Barcode	Q30 Bases in RNA Read	Reads Mapped Confidently to Genome	Reads Mapped Confidently to Intergenic Regions	Reads Mapped Confidently to Intronic Regions	Reads Mapped Confidently to Exonic Regions	Reads Mapped Confidently to Transcriptome	Reads Mapped Antisense to Gene	Fraction Reads in Cells	Total Genes Detected	Median UMI Counts per Cell
hLRRK2G2019S 1	3285	15475	709	50837459	96.3	77.7	94.2	91.2	90.6	0.7	6.8	83.1	78.7	0.7	75.3	10203	1263
hLRRK2G2019S 2	3367	10184	665	34292666	95.8	68.5	94	91.4	90.5	0.7	6.8	83	78.6	0.7	75.1	10157	1183
hLRRK2G2019S 3	4223	13222	694	55838149	96.3	76.8	94.2	91.8	91.1	0.7	7.1	83.2	78.7	0.8	80.9	10443	1209
hLRRK2G2019S 4	4887	9130	707	44620164	96.1	66.4	94.1	91.4	90.7	0.7	6.7	83.3	78.8	0.8	80.5	10380	1263
hPink1P399L 1	4440	9492	733	42147033	97.6	64	94.6	91.1	89.4	0.8	5.6	83	78.8	0.7	78.5	10515	1330
hPink1P399L 2	3920	9271	764	36343468	97.5	64	94.5	91.1	89.9	0.8	5.7	83.4	79.2	0.7	80.2	10416	1352
hPink1P399L 3	2736	12589	773	34446122	97.5	70.5	94.5	91	89.2	0.8	5.7	82.8	78.7	0.6	77.9	9830	1400
hPink1P399L 4	3352	10450	684	35029190	97.6	65.7	94.3	90.9	88.7	0.8	5.3	82.5	78.3	0.7	73.9	10246	1200
hRab39BG192R CB 1	3920	32678	1022	128099694	97.8	82.1	97.2	77	85.1	0.8	5.8	78.5	73.6	0.8	77.5	10588	2118
hRab39BG192R 2	4840	25782	576	124789308	96.8	87.8	95	90.6	87.5	0.8	5.4	81.3	76.1	0.5	72.3	9977	1042
hRab39BG192R 3	4695	43141	865	202548681	98.2	87.9	97.3	79.4	85.9	0.8	6.1	79	73.7	0.7	79.8	10618	1645
hRab39BG192R 4	3775	36806	573	138945106	96.8	91.5	94.9	90.2	87.9	0.7	5.7	81.6	76.8	0.5	72.6	10069	1017
AuxR927G 1	5294	29876	573	158166224	96.9	90.7	95.1	90.8	87.9	0.8	5.8	81.3	76.4	0.5	72.3	10143	1014
AuxR927G 2	6487	26518	592	172025065	96.8	88.9	95.1	91.2	88.2	0.8	5.7	81.8	76.8	0.5	74.8	10636	1070
AuxR927G 3	6326	27630	566	174789775	96.9	89.4	95	90.6	87.3	0.8	5.8	80.7	75.7	0.5	71.5	10499	1009
AuxR927G 4	4787	29353	589	140516817	96.8	89.9	95.1	91.2	88.2	0.7	5.7	81.8	77	0.5	73.1	10078	1061
SynjR258Q 1	5008	41881	800	209743158	96.3	86.8	94.7	93.2	71.3	0.6	4.7	66	61.6	1.7	80.4	11765	1600
SynjR258Q 2	5931	31840	747	188847977	96.3	84.5	94.7	93.1	69.7	0.6	4.8	64.2	59.8	1.7	80.7	11601	1416
SynjR258Q 3	4772	36526	746	174304737	96.1	86.3	94.7	93.1	70.8	0.7	4.9	65.3	60.8	1.8	80.3	11334	1424
SynjR258Q 4	5541	34083	723	188856011	96.2	85.4	94.6	92.8	67.6	0.6	4.4	62.5	58.3	1.6	81.2	11218	1416
w1118 -- CS 1	4248	13572	707	57657463	97.6	75.7	95	91.9	91	0.8	6.2	84	79.8	0.7	78.5	10355	1198
w1118 -- CS 2	5146	11199	707	57632712	97.5	72.9	94.8	91.5	90.2	0.8	6	83.5	79	0.8	82.5	10414	1212
w1118 -- CS 3	5040	11246	715	56681147	97.4	72	94.9	91.6	90.1	0.8	6	83.2	78.9	0.7	81.8	10529	1239
w1118 -- CS 4	5576	9320	701	51971592	97.6	69.3	94.9	92.2	91.1	0.8	6.1	84.2	79.9	0.7	85.3	10601	1195
