## Supplemental File 3 for "Synaptic deregulation of cholinergic projection neurons causes olfactory dysfunction across 5 fly Parkinsonism models"

### Sheet: Cell Counts
	AuxR927G	hRab39BG192R	SynjR258Q	hPink1P399L	hLRRK2G2019S	cantonized w1118 (control)	DGRP-551	w1118
dorsal_Fan-shaped_Body_A	35	26	24	21	71	63	140	128
AstA_Nplp1	15	12	18	7	29	42	45	68
103	51	48	31	34	107	70	234	132
Pm1	20	21	18	17	39	38	72	47
122	22	33	17	22	36	40	77	86
LPLC2	68	40	39	27	76	66	173	82
127	23	19	22	13	44	45	93	45
152	0	1	1	0	2	1	4	3
136	30	10	4	4	16	29	52	45
46	57	48	66	50	139	107	290	180
Dm8	112	61	120	44	187	146	381	187
TmY3	164	97	127	84	251	187	289	247
LPC1	16	11	27	14	42	26	107	75
22	2	1	9	5	7	15	16	8
98	56	49	65	43	95	79	247	123
93	77	46	85	61	159	75	252	175
T4_T5	594	691	1123	819	2052	1983	2593	2302
L2	59	11	17	15	13	31	220	55
Tyraminergic	23	30	23	17	39	42	123	66
123	27	25	22	8	42	43	91	64
8	2	23	2	0	0	33	748	114
Poxn	11	56	28	12	30	58	112	64
29	7	5	9	4	25	34	40	16
23	182	139	195	104	352	354	726	445
Dm9	63	25	61	35	98	130	145	115
45	28	33	29	13	58	69	150	92
A_B-KC	356	248	182	119	452	326	847	648
Mi9	172	80	196	100	334	245	569	339
LPi-34	31	16	34	12	61	78	174	74
28	97	65	93	65	141	117	261	192
115	51	29	28	17	66	59	103	50
121	19	18	29	23	49	61	86	39
Clock_B	40	48	48	37	79	80	193	169
LLPC1	150	101	119	91	266	219	447	298
20	230	224	202	122	485	441	911	414
11	407	316	255	209	605	587	1291	696
15	338	215	247	173	462	464	923	564
134	18	20	22	6	22	27	58	43
72	61	37	35	32	81	78	171	120
L1	37	14	27	9	26	41	91	57
126	28	17	17	13	26	44	111	50
14	297	280	244	132	488	452	911	604
109	56	16	47	16	85	56	136	112
147	2	6	3	2	4	7	14	16
5	477	331	334	243	727	700	1652	862
Tm1	244	105	171	113	427	446	579	287
84	84	62	52	46	124	79	232	151
39	236	208	177	122	359	309	708	401
113	41	39	40	13	61	69	144	52
125	18	6	20	12	39	40	104	75
Pm4	19	7	16	9	23	62	92	33
114	46	20	24	33	68	47	128	72
144	2	5	6	8	12	12	27	12
A_Bp-KC	161	150	128	51	292	317	451	388
Astrocyte-like	572	327	363	173	825	1059	2869	1181
51	1	4	4	1	4	12	10	4
48	166	200	142	99	351	302	675	295
LC10b	108	68	83	69	150	164	363	153
16	314	198	201	177	423	463	913	531
OPN	153	157	112	87	238	253	510	335
58	59	76	151	158	320	159	536	530
L3	58	14	17	14	25	23	132	90
dorsal_Fan-shaped_Body_B	43	14	27	11	40	60	64	77
DCN	44	21	31	17	71	62	143	64
120	25	26	21	22	44	46	100	58
TmY8p	157	146	221	189	505	348	853	712
95	7	10	2	4	6	13	11	4
111	59	32	21	33	56	39	130	113
Tm20	77	80	166	120	261	212	426	389
92	95	46	37	22	107	163	146	129
49	276	120	154	136	298	265	582	292
77	67	36	81	64	159	170	406	152
79	25	21	38	19	90	386	393	264
96	49	24	52	33	110	81	293	176
146	6	3	9	3	5	4	15	24
65	61	51	123	101	257	151	576	334
26	266	221	197	148	394	350	773	493
62	18	12	15	12	33	37	82	41
Photoreceptors	59	48	58	29	89	501	257	160
PB_1	12	11	8	14	25	8	48	29
Pm2	19	14	23	12	39	61	62	57
TmY4p	73	42	72	53	114	113	182	142
LC10a	69	44	61	36	122	114	234	131
101	47	49	41	34	82	104	151	129
69	119	120	94	89	225	213	467	249
Tm29	23	21	58	64	95	67	181	102
52	128	89	120	119	319	286	588	381
Tm9	181	159	227	145	390	298	697	547
Tm3	213	158	247	170	378	267	485	405
30	123	182	144	135	385	320	868	537
130	35	15	12	11	43	24	91	47
PB4_5	78	84	73	55	160	122	321	168
LC6	54	24	30	25	53	46	119	66
Tm2	171	134	212	110	309	275	486	340
Cortex_glia	68	34	35	105	180	323	462	323
27	62	31	40	37	39	69	92	51
128	27	10	25	12	37	26	101	50
Chiasm_glia	48	32	35	23	83	203	416	162
Peptidergic	38	41	35	32	98	85	176	137
56	103	60	91	73	172	153	303	210
Dm3	74	65	212	124	381	170	1056	558
Lawf2	81	51	53	29	93	60	129	96
71	87	80	113	93	170	197	280	175
Tm4	138	119	176	137	316	229	464	343
12	324	286	229	193	552	428	1001	488
83	60	70	72	48	147	180	312	221
24	222	134	199	190	468	368	797	512
LC17p	85	62	69	37	133	118	216	146
Ensheathing_glia	592	313	609	484	872	2739	2948	2184
63	128	132	105	91	222	237	467	303
129	24	20	10	9	36	42	92	53
61	122	131	109	80	200	228	642	356
Tm5c	49	46	87	59	183	121	287	168
Plasmatocytes	37	27	63	16	51	284	233	146
TmY14p	83	45	62	37	92	67	106	68
T3	95	88	211	146	472	377	848	422
PAM	93	76	83	55	148	136	279	176
149	2	1	3	3	6	5	9	5
18	194	178	241	266	465	389	825	638
C3	143	60	145	72	270	364	592	165
145	4	7	8	2	13	10	19	10
148	0	0	0	0	0	1	0	0
Lai	95	79	90	58	139	307	321	219
124	22	23	25	16	60	35	108	50
3	397	367	449	242	641	1041	1500	1095
141	6	5	7	1	23	11	35	20
70	127	101	108	87	225	178	452	251
Mi1	411	263	260	196	472	676	658	420
Perineurial_glia	225	112	78	79	217	499	588	489
139	14	5	12	7	12	28	17	19
25	7	3	4	1	4	16	34	14
1	670	419	449	370	948	804	1745	1000
33	218	176	210	165	385	322	621	538
TmY5a	224	163	177	141	348	311	556	291
Dm11	33	23	39	15	69	57	83	79
74	40	32	35	36	60	49	122	55
T2a	224	200	279	228	576	442	761	662
LC12p	87	46	71	45	92	131	189	85
36	43	41	43	53	88	92	218	123
41	203	168	161	97	285	279	697	384
Dm2	20	24	89	104	204	96	300	193
67	140	110	115	86	197	174	434	300
40	80	68	199	138	372	201	815	578
87	28	24	25	23	57	76	65	56
L5	23	35	47	11	38	21	304	99
Clock_C	26	15	23	17	48	24	82	50
Dm1	10	8	7	6	21	19	54	30
G-KC	516	283	297	84	575	675	1673	990
38	65	61	58	45	128	124	301	141
75	157	86	121	85	198	169	269	311
LPLC1	46	26	34	22	62	41	90	72
97	74	39	47	29	102	140	236	122
Dm12	61	52	97	31	196	266	332	203
100	9	21	79	38	101	196	135	64
9	417	326	297	193	560	586	1365	671
Dm10	49	18	25	19	124	114	162	57
132	24	20	12	13	25	29	86	51
119	36	29	32	18	54	51	69	60
Serotonergic	63	44	39	35	63	92	167	122
99	66	70	51	45	95	77	214	119
57	9	28	80	77	197	57	293	223
PB_2	8	26	7	5	35	32	70	57
AstA_NPF	13	10	7	7	16	14	32	14
T1	405	209	243	196	546	1277	828	529
Mi4	201	121	217	122	366	320	465	165
42	156	128	159	74	316	344	749	435
104	37	22	17	20	56	43	100	49
137	9	9	12	2	23	18	55	18
110	21	17	23	11	41	38	89	53
7	169	607	558	164	812	487	1238	1239
Lawf1	97	64	64	51	113	179	311	147
53	138	101	126	165	321	208	560	435
143	23	10	4	10	11	8	13	10
Tm5ab	45	61	92	79	162	116	214	157
LC4	50	32	33	12	33	51	123	81
Mi15	42	29	128	63	214	160	426	164
32	160	180	171	146	366	428	695	451
L4	5	0	4	2	4	10	65	17
C2	241	108	186	89	332	343	500	228
80	92	122	64	68	183	146	368	188
135	14	13	14	7	24	26	56	32
88	30	36	20	19	34	50	117	87
108	44	27	29	28	66	58	207	122
78	94	68	91	75	180	162	361	269
T2	224	146	239	155	446	353	649	524
112	15	9	6	3	15	16	31	23

### Sheet: Percentage of Cluster
	AuxR927G	hRab39BG192R	SynjR258Q	hPink1P399L	hLRRK2G2019S	cantonized w1118 (control)	DGRP-551	w1118
1	9.51299	5.94917	6.37512	5.25344	13.4602	11.4156	24.7764	14.1985
100	1.1658	2.72021	10.2332	4.92228	13.0829	25.3886	17.487	8.29016
101	6.12777	6.38853	5.3455	4.43286	10.691	13.5593	19.6871	16.8188
103	6.81818	6.41711	4.14439	4.54545	14.3048	9.35829	31.2834	17.6471
104	10.0271	5.96206	4.60705	5.42005	15.1762	11.6531	27.1003	13.2791
108	7.10824	4.36187	4.68498	4.52342	10.6624	9.36995	33.441	19.7092
109	9.96441	2.84698	8.36299	2.84698	15.1246	9.96441	24.1993	19.9288
11	8.47387	6.57922	5.30918	4.35145	12.5963	12.2215	26.879	14.4909
110	6.64557	5.37975	7.27848	3.48101	12.9747	12.0253	28.1646	16.7722
111	11.4786	6.22568	4.0856	6.42023	10.8949	7.58755	25.2918	21.9844
112	11.5385	6.92308	4.61538	2.30769	11.5385	12.3077	23.8462	17.6923
113	8.35031	7.94297	8.14664	2.64766	12.4236	14.053	29.3279	10.5906
114	9.66387	4.20168	5.04202	6.93277	14.2857	9.87395	26.8908	15.1261
115	11.2088	6.37363	6.15385	3.73626	14.5055	12.967	22.6374	10.989
119	9.27835	7.47423	8.24742	4.63918	13.9175	13.1443	17.7835	15.4639
12	8.4419	7.4518	5.96665	5.02866	14.3825	11.1516	26.0813	12.715
120	6.61376	6.87831	5.55556	5.82011	11.6402	12.1693	26.455	15.3439
121	5.06667	4.8	7.73333	6.13333	13.0667	16.2667	22.9333	10.4
122	5.92992	8.89488	4.58221	5.92992	9.7035	10.7817	20.7547	23.1806
123	7.45856	6.90608	6.07735	2.20994	11.6022	11.8785	25.1381	17.6796
124	6.12813	6.40669	6.96379	4.45682	16.7131	9.7493	30.0836	13.9276
125	5.27859	1.75953	5.8651	3.51906	11.437	11.7302	30.4985	21.9941
126	8.23529	5	5	3.82353	7.64706	12.9412	32.6471	14.7059
127	6.90691	5.70571	6.60661	3.9039	13.2132	13.5135	27.9279	13.5135
128	8.65385	3.20513	8.01282	3.84615	11.859	8.33333	32.3718	16.0256
129	7.84314	6.53595	3.26797	2.94118	11.7647	13.7255	30.0654	17.3203
130	11.5894	4.96689	3.97351	3.64238	14.2384	7.94702	30.1325	15.5629
132	8.66426	7.22022	4.33213	4.69314	9.02527	10.4693	31.0469	18.4116
134	7.72532	8.58369	9.44206	2.57511	9.44206	11.588	24.8927	18.4549
135	7.03518	6.53266	7.03518	3.51759	12.0603	13.0653	28.1407	16.0804
136	15.1515	5.05051	2.0202	2.0202	8.08081	14.6465	26.2626	22.7273
137	5.6962	5.6962	7.59494	1.26582	14.557	11.3924	34.8101	11.3924
139	11.2903	4.03226	9.67742	5.64516	9.67742	22.5806	13.7097	15.3226
14	7.87589	7.42509	6.47043	3.5004	12.9409	11.9862	24.158	16.017
141	5.30973	4.42478	6.19469	0.884956	20.354	9.73451	30.9735	17.6991
143	24.4681	10.6383	4.25532	10.6383	11.7021	8.51064	13.8298	10.6383
144	2.29885	5.74713	6.89655	9.1954	13.7931	13.7931	31.0345	13.7931
145	5.12821	8.97436	10.2564	2.5641	16.6667	12.8205	24.359	12.8205
146	8	4	12	4	6.66667	5.33333	20	32
147	3.125	9.375	4.6875	3.125	6.25	10.9375	21.875	25
148	0	0	0	0	0	2.43902	0	0
149	5.26316	2.63158	7.89474	7.89474	15.7895	13.1579	23.6842	13.1579
15	9.15493	5.8234	6.69014	4.68581	12.5135	12.5677	25	15.2763
152	0	7.69231	7.69231	0	15.3846	7.69231	30.7692	23.0769
16	8.7685	5.52918	5.61296	4.94275	11.8123	12.9293	25.4957	14.8283
18	5.63298	5.16841	6.99768	7.72358	13.5017	11.295	23.9547	18.525
20	6.79268	6.61548	5.96574	3.60307	14.3237	13.0242	26.9049	12.2268
22	2.8169	1.40845	12.6761	7.04225	9.85915	21.1268	22.5352	11.2676
23	6.74324	5.15006	7.2249	3.85328	13.0419	13.116	26.8989	16.4876
24	7.04986	4.25532	6.31947	6.03366	14.8619	11.6862	25.3096	16.2591
25	7.29167	3.125	4.16667	1.04167	4.16667	16.6667	35.4167	14.5833
26	8.55581	7.10839	6.33644	4.76037	12.6729	11.2576	24.8633	15.8572
27	13.1356	6.5678	8.47458	7.83898	8.26271	14.6186	19.4915	10.8051
28	8.83424	5.91985	8.46995	5.91985	12.8415	10.6557	23.7705	17.4863
29	4.34783	3.10559	5.59006	2.48447	15.528	21.118	24.8447	9.93789
3	6.03527	5.5792	6.82578	3.67893	9.7446	15.8255	22.8033	16.6464
30	4.18795	6.1968	4.90296	4.59653	13.1086	10.8955	29.554	18.284
32	5.59245	6.29151	5.97693	5.10311	12.7927	14.9598	24.2922	15.7637
33	7.59317	6.13027	7.31452	5.74713	13.41	11.2156	21.6301	18.7391
36	5.66535	5.40184	5.66535	6.98287	11.5942	12.1212	28.722	16.2055
38	6.55903	6.1554	5.85267	4.54087	12.9162	12.5126	30.3734	14.2281
39	8.59119	7.5719	6.44339	4.44121	13.0688	11.2486	25.7736	14.5977
40	3.01205	2.56024	7.49247	5.19578	14.006	7.56777	30.6852	21.762
41	8.22528	6.80713	6.5235	3.93031	11.5478	11.3047	28.2415	15.5592
42	6.08424	4.9922	6.20125	2.88612	12.3245	13.4165	29.2122	16.9657
45	5.28302	6.22642	5.4717	2.45283	10.9434	13.0189	28.3019	17.3585
46	5.61024	4.72441	6.49606	4.92126	13.6811	10.5315	28.5433	17.7165
48	6.82285	8.2203	5.83642	4.06905	14.4266	12.4127	27.7435	12.1249
49	12	5.21739	6.69565	5.91304	12.9565	11.5217	25.3043	12.6957
5	8.18744	5.68143	5.73292	4.17096	12.4785	12.0151	28.3556	14.7957
51	1.96078	7.84314	7.84314	1.96078	7.84314	23.5294	19.6078	7.84314
52	5.78139	4.01987	5.42005	5.37489	14.4083	12.9178	26.5583	17.2087
53	6.21622	4.54955	5.67568	7.43243	14.4595	9.36937	25.2252	19.5946
56	8.09112	4.71328	7.14847	5.73449	13.5114	12.0189	23.802	16.4965
57	0.870406	2.70793	7.73694	7.44681	19.0522	5.51257	28.3366	21.5667
58	2.76476	3.56139	7.07591	7.40394	14.9953	7.4508	25.1172	24.836
61	6.08479	6.53367	5.43641	3.99002	9.97506	11.3716	32.02	17.7556
62	6.74157	4.49438	5.61798	4.49438	12.3596	13.8577	30.7116	15.3558
63	6.92641	7.14286	5.68182	4.92424	12.013	12.8247	25.2706	16.3961
65	3.46001	2.8928	6.97674	5.72887	14.5774	8.56495	32.6716	18.945
67	8.23045	6.46678	6.76073	5.05585	11.5814	10.2293	25.5144	17.6367
69	6.96314	7.02165	5.50029	5.20772	13.1656	12.4634	27.3259	14.5699
7	3.05772	10.9824	10.0959	2.96725	14.6915	8.81129	22.3991	22.4172
70	7.6368	6.07336	6.49429	5.23151	13.5298	10.7035	27.1798	15.0932
71	6.4877	5.9657	8.42655	6.93512	12.6771	14.6905	20.8799	13.05
72	9.15916	5.55556	5.25526	4.8048	12.1622	11.7117	25.6757	18.018
74	8.33333	6.66667	7.29167	7.5	12.5	10.2083	25.4167	11.4583
75	10.418	5.7067	8.0292	5.64035	13.1387	11.2143	17.85	20.637
77	5.17375	2.77992	6.25483	4.94208	12.278	13.1274	31.3514	11.7375
78	6.76259	4.89209	6.54676	5.39568	12.9496	11.6547	25.9712	19.3525
79	1.83554	1.54185	2.79001	1.39501	6.60793	28.3407	28.8546	19.3833
8	0.215983	2.4838	0.215983	0	0	3.56371	80.7775	12.311
80	6.89655	9.14543	4.7976	5.09745	13.7181	10.9445	27.5862	14.093
83	4.92207	5.74241	5.90648	3.93765	12.0591	14.7662	25.5947	18.1296
84	9.27152	6.84327	5.73951	5.07726	13.6865	8.71965	25.6071	16.6667
87	6.93069	5.94059	6.18812	5.69307	14.1089	18.8119	16.0891	13.8614
88	7.21154	8.65385	4.80769	4.56731	8.17308	12.0192	28.125	20.9135
9	8.71838	6.81581	6.20949	4.03512	11.7081	12.2517	28.5386	14.0289
92	9.50951	4.6046	3.7037	2.2022	10.7107	16.3163	14.6146	12.9129
93	7.7	4.6	8.5	6.1	15.9	7.5	25.2	17.5
95	11.6667	16.6667	3.33333	6.66667	10	21.6667	18.3333	6.66667
96	5.60641	2.746	5.94966	3.77574	12.5858	9.26773	33.524	20.1373
97	8.49598	4.47761	5.3961	3.32951	11.7107	16.0735	27.0953	14.0069
98	6.74699	5.90361	7.83133	5.18072	11.4458	9.51807	29.759	14.8193
99	8.14815	8.64198	6.2963	5.55556	11.7284	9.50617	26.4198	14.6914
A_B-KC	10.3368	7.20093	5.28455	3.45528	13.1243	9.46574	24.5935	18.8153
A_Bp-KC	7.01831	6.5388	5.57977	2.22319	12.7289	13.8187	19.66	16.9137
AstA_NPF	10.5691	8.13008	5.69106	5.69106	13.0081	11.3821	26.0163	11.3821
AstA_Nplp1	5.95238	4.7619	7.14286	2.77778	11.5079	16.6667	17.8571	26.9841
Astrocyte-like	7.05824	4.03504	4.47927	2.13475	10.1802	13.0676	35.4023	14.5731
C2	10.8902	4.88025	8.40488	4.02169	15.0023	15.4993	22.5938	10.3028
C3	7.00294	2.9383	7.10088	3.52595	13.2223	17.8257	28.9912	8.08031
Chiasm_glia	4.04722	2.69815	2.9511	1.93929	6.99831	17.1164	35.0759	13.6594
Clock_B	5.34759	6.41711	6.41711	4.94652	10.5615	10.6952	25.8021	22.5936
Clock_C	8.28025	4.77707	7.32484	5.41401	15.2866	7.64331	26.1146	15.9236
Cortex_glia	3.95119	1.9756	2.0337	6.1011	10.459	18.7682	26.8449	18.7682
DCN	9.01639	4.30328	6.35246	3.48361	14.5492	12.7049	29.3033	13.1148
Dm1	6.21118	4.96894	4.34783	3.72671	13.0435	11.8012	33.5404	18.6335
Dm10	7.7044	2.83019	3.93082	2.98742	19.4969	17.9245	25.4717	8.96226
Dm11	7.26872	5.06608	8.59031	3.30396	15.1982	12.5551	18.2819	17.4009
Dm12	4.34783	3.70634	6.91376	2.20955	13.9701	18.9594	23.6636	14.469
Dm2	1.77148	2.12578	7.88308	9.21169	18.0691	8.5031	26.5722	17.0948
Dm3	2.659	2.33561	7.61768	4.45562	13.6903	6.10852	37.9447	20.0503
Dm8	8.2232	4.47871	8.81057	3.23054	13.7298	10.7195	27.9736	13.7298
Dm9	8.31135	3.29815	8.04749	4.61741	12.9288	17.1504	19.1293	15.1715
Ensheathing_glia	4.50704	2.38295	4.63647	3.68481	6.63875	20.8527	22.4439	16.6273
G-KC	9.08451	4.98239	5.22887	1.47887	10.1232	11.8838	29.4542	17.4296
L1	11.3846	4.30769	8.30769	2.76923	8	12.6154	28	17.5385
L2	13.3787	2.49433	3.85488	3.40136	2.94785	7.02948	49.8866	12.4717
L3	14.91	3.59897	4.37018	3.59897	6.42674	5.9126	33.9332	23.1362
L4	4.46429	0	3.57143	1.78571	3.57143	8.92857	58.0357	15.1786
L5	3.87205	5.89226	7.91246	1.85185	6.39731	3.53535	51.1785	16.6667
LC10a	7.84091	5	6.93182	4.09091	13.8636	12.9545	26.5909	14.8864
LC10b	8.37859	5.27541	6.4391	5.35299	11.6369	12.723	28.1614	11.8697
LC12p	10.7407	5.67901	8.76543	5.55556	11.358	16.1728	23.3333	10.4938
LC17p	8.93796	6.51945	7.25552	3.89064	13.9853	12.408	22.7129	15.3523
LC4	11.1111	7.11111	7.33333	2.66667	7.33333	11.3333	27.3333	18
LC6	11.8681	5.27473	6.59341	5.49451	11.6484	10.1099	26.1538	14.5055
LLPC1	8.29187	5.5832	6.57822	5.0304	14.7043	12.1061	24.7098	16.4732
LPC1	4.79042	3.29341	8.08383	4.19162	12.5749	7.78443	32.0359	22.4551
LPLC1	10.7728	6.08899	7.96253	5.15222	14.5199	9.60187	21.0773	16.8618
LPLC2	10.7937	6.34921	6.19048	4.28571	12.0635	10.4762	27.4603	13.0159
LPi-34	6.04288	3.11891	6.62768	2.33918	11.8908	15.2047	33.9181	14.425
Lai	6.4758	5.38514	6.13497	3.95365	9.47512	20.9271	21.8814	14.9284
Lawf1	8.43478	5.56522	5.56522	4.43478	9.82609	15.5652	27.0435	12.7826
Lawf2	12.2727	7.72727	8.0303	4.39394	14.0909	9.09091	19.5455	14.5455
Mi1	10.9367	6.9984	6.91857	5.21554	12.5599	17.9883	17.5093	11.1762
Mi15	3.07467	2.12299	9.37042	4.61201	15.6662	11.713	31.1859	12.0059
Mi4	9.0704	5.46029	9.79242	5.50542	16.5162	14.4404	20.9838	7.44585
Mi9	7.69919	3.58102	8.7735	4.47628	14.9508	10.9669	25.47	15.1746
OPN	7.37349	7.56627	5.39759	4.19277	11.4699	12.1928	24.5783	16.1446
PAM	7.94193	6.49018	7.08796	4.69684	12.6388	11.614	23.8258	15.0299
PB4_5	6.80628	7.32984	6.36998	4.7993	13.9616	10.6457	28.0105	14.6597
PB_1	6.97674	6.39535	4.65116	8.13953	14.5349	4.65116	27.907	16.8605
PB_2	3.0303	9.84848	2.65152	1.89394	13.2576	12.1212	26.5152	21.5909
Peptidergic	5.29248	5.71031	4.87465	4.45682	13.649	11.8384	24.5125	19.0808
Perineurial_glia	8.67721	4.31932	3.0081	3.04666	8.36868	19.2441	22.6764	18.8585
Photoreceptors	4.51415	3.67253	4.43764	2.21882	6.80949	38.3321	19.6634	12.2418
Plasmatocytes	3.77937	2.75792	6.43514	1.63432	5.2094	29.0092	23.7998	14.9132
Pm1	6.53595	6.86275	5.88235	5.55556	12.7451	12.4183	23.5294	15.3595
Pm2	5.88235	4.33437	7.12074	3.71517	12.0743	18.8854	19.195	17.6471
Pm4	6.55172	2.41379	5.51724	3.10345	7.93103	21.3793	31.7241	11.3793
Poxn	2.75689	14.0351	7.01754	3.00752	7.5188	14.5363	28.0702	16.0401
Serotonergic	9.23754	6.45161	5.71848	5.13196	9.23754	13.4897	24.4868	17.8886
T1	8.26868	4.26705	4.96121	4.00163	11.1474	26.0719	16.9049	10.8003
T2	7.62423	4.96937	8.13479	5.2757	15.1804	12.015	22.0899	17.8353
T2a	6.1725	5.51116	7.68807	6.28272	15.8721	12.1797	20.97	18.2419
T3	3.34389	3.0975	7.42696	5.13904	16.6139	13.27	29.8486	14.8539
T4_T5	4.46348	5.19237	8.43853	6.15419	15.4193	14.9008	19.4845	17.2979
Tm1	9.19367	3.95629	6.4431	4.25772	16.0889	16.8048	21.8161	10.8139
Tm2	7.74457	6.06884	9.60145	4.98188	13.9946	12.4547	22.0109	15.3986
Tm20	4.1309	4.29185	8.90558	6.43777	14.0021	11.3734	22.8541	20.8691
Tm29	3.46386	3.16265	8.73494	9.63855	14.3072	10.0904	27.259	15.3614
Tm3	8.40568	6.2352	9.74743	6.70876	14.9171	10.5367	19.1397	15.9826
Tm4	6.69253	5.7711	8.5354	6.64403	15.3249	11.1057	22.5024	16.6343
Tm5ab	4.45104	6.03363	9.0999	7.81405	16.0237	11.4738	21.1672	15.5292
Tm5c	4.52447	4.24746	8.03324	5.44783	16.8975	11.1727	26.5005	15.5125
Tm9	6.39576	5.61837	8.0212	5.12367	13.7809	10.53	24.629	19.3286
TmY14p	13.9028	7.53769	10.3853	6.19765	15.4104	11.2228	17.7554	11.3903
TmY3	10.2821	6.0815	7.96238	5.26646	15.7367	11.7241	18.1191	15.4859
TmY4p	8.41984	4.84429	8.3045	6.11303	13.1488	13.0334	20.9919	16.3783
TmY5a	9.32945	6.78884	7.37193	5.87255	14.494	12.9529	23.157	12.12
TmY8p	4.67819	4.35042	6.58522	5.6317	15.0477	10.3695	25.4172	21.2157
Tyraminergic	5.77889	7.53769	5.77889	4.27136	9.79899	10.5528	30.9045	16.5829
dorsal_Fan-shaped_Body_A	6.29496	4.67626	4.31655	3.77698	12.7698	11.3309	25.1799	23.0216
dorsal_Fan-shaped_Body_B	11.6531	3.79404	7.31707	2.98103	10.8401	16.2602	17.3442	20.8672

### Sheet: Percentage of Genotype
	AuxR927G	hRab39BG192R	SynjR258Q	hPink1P399L	hLRRK2G2019S	cantonized w1118 (control)	DGRP-551	w1118
dorsal_Fan-shaped_Body_A	0.176296	0.169801	0.128818	0.160354	0.196415	0.166174	0.19258	0.280216
AstA_Nplp1	0.0755553	0.0783699	0.0966132	0.0534514	0.0802257	0.110783	0.0619008	0.148865
103	0.256888	0.31348	0.166389	0.259621	0.296005	0.184638	0.321884	0.288973
Pm1	0.10074	0.137147	0.0966132	0.129811	0.10789	0.100232	0.0990412	0.102892
122	0.110814	0.215517	0.0912458	0.16799	0.0995906	0.105507	0.105919	0.18827
LPLC2	0.342518	0.261233	0.209329	0.20617	0.210247	0.174087	0.237974	0.179514
127	0.115852	0.124086	0.118083	0.099267	0.121722	0.118696	0.127928	0.0985135
152	0	0.00653083	0.0053674	0	0.00553281	0.00263769	0.00550229	0.00656757
136	0.151111	0.0653083	0.0214696	0.0305437	0.0442625	0.0764929	0.0715298	0.0985135
46	0.28711	0.31348	0.354248	0.381796	0.38453	0.282233	0.398916	0.394054
Dm8	0.564146	0.39838	0.644088	0.33598	0.517318	0.385102	0.524093	0.409378
TmY3	0.826072	0.63349	0.68166	0.641417	0.694368	0.493248	0.39754	0.54073
LPC1	0.0805924	0.0718391	0.14492	0.106903	0.116189	0.0685799	0.147186	0.164189
22	0.010074	0.00653083	0.0483066	0.0381796	0.0193648	0.0395653	0.0220092	0.0175135
98	0.282073	0.32001	0.348881	0.328345	0.262808	0.208377	0.339766	0.26927
93	0.387851	0.300418	0.456229	0.465791	0.439858	0.197827	0.346644	0.383108
T4_T5	2.99199	4.5128	6.02759	6.25382	5.67666	5.23053	3.56686	5.03951
L2	0.297184	0.0718391	0.0912458	0.114539	0.0359633	0.0817683	0.302626	0.120405
Tyraminergic	0.115852	0.195925	0.12345	0.129811	0.10789	0.110783	0.169195	0.144487
123	0.136	0.163271	0.118083	0.0610874	0.116189	0.113421	0.125177	0.140108
8	0.010074	0.150209	0.0107348	0	0	0.0870437	1.02893	0.249568
Poxn	0.0554072	0.365726	0.150287	0.091631	0.0829921	0.152986	0.154064	0.140108
29	0.0352592	0.0326541	0.0483066	0.0305437	0.0691601	0.0896814	0.0550229	0.035027
23	0.916738	0.907785	1.04664	0.794136	0.973774	0.933741	0.998666	0.974189
Dm9	0.317332	0.163271	0.327411	0.267257	0.271108	0.342899	0.199458	0.251757
45	0.141037	0.215517	0.155655	0.099267	0.160451	0.182	0.206336	0.201405
A_B-KC	1.79318	1.61964	0.976867	0.908674	1.25041	0.859886	1.16511	1.41859
Mi9	0.866368	0.522466	1.05201	0.763592	0.923979	0.646233	0.782701	0.742135
LPi-34	0.156148	0.104493	0.182492	0.091631	0.168751	0.20574	0.23935	0.162
28	0.488591	0.424504	0.499168	0.496335	0.390063	0.308609	0.359024	0.420324
115	0.256888	0.189394	0.150287	0.129811	0.182583	0.155624	0.141684	0.109459
121	0.0957034	0.117555	0.155655	0.175626	0.135554	0.160899	0.118299	0.0853784
Clock_B	0.201481	0.31348	0.257635	0.282529	0.218546	0.211015	0.265486	0.369973
LLPC1	0.755553	0.659613	0.63872	0.694869	0.735864	0.577654	0.614881	0.652379
20	1.15852	1.4629	1.08421	0.931582	1.34171	1.16322	1.25315	0.906325
11	2.05007	2.06374	1.36869	1.59591	1.67367	1.54832	1.77586	1.52368
15	1.70251	1.40413	1.32575	1.32101	1.27808	1.22389	1.26965	1.2347
134	0.0906664	0.130617	0.118083	0.0458155	0.0608609	0.0712176	0.0797832	0.0941352
72	0.307258	0.241641	0.187859	0.244349	0.224079	0.20574	0.235223	0.262703
L1	0.18637	0.0914316	0.14492	0.0687233	0.0719265	0.108145	0.125177	0.124784
126	0.141037	0.111024	0.0912458	0.099267	0.0719265	0.116058	0.152689	0.109459
14	1.496	1.82863	1.30965	1.00794	1.35001	1.19223	1.25315	1.32227
109	0.282073	0.104493	0.252268	0.122175	0.235144	0.14771	0.187078	0.245189
147	0.010074	0.039185	0.0161022	0.0152718	0.0110656	0.0184638	0.019258	0.035027
5	2.40266	2.1617	1.79271	1.85553	2.01118	1.84638	2.27245	1.88708
Tm1	1.22903	0.685737	0.917825	0.862859	1.18125	1.17641	0.796457	0.628297
84	0.42311	0.404911	0.279105	0.351252	0.343034	0.208377	0.319133	0.330568
39	1.18874	1.35841	0.95003	0.931582	0.993139	0.815045	0.973905	0.877865
113	0.206518	0.254702	0.214696	0.099267	0.168751	0.182	0.198082	0.113838
125	0.0906664	0.039185	0.107348	0.091631	0.10789	0.105507	0.14306	0.164189
Pm4	0.0957034	0.0457158	0.0858784	0.0687233	0.0636273	0.163537	0.126553	0.0722433
114	0.231703	0.130617	0.128818	0.251985	0.188116	0.123971	0.176073	0.157622
144	0.010074	0.0326541	0.0322044	0.0610874	0.0331969	0.0316522	0.0371405	0.0262703
A_Bp-KC	0.810961	0.979624	0.687027	0.389432	0.80779	0.836147	0.620383	0.849406
Astrocyte-like	2.88118	2.13558	1.94837	1.32101	2.28228	2.79331	3.94652	2.58543
51	0.00503702	0.0261233	0.0214696	0.00763592	0.0110656	0.0316522	0.0137557	0.00875676
48	0.836146	1.30617	0.762171	0.755956	0.971008	0.796582	0.928511	0.645811
LC10b	0.543998	0.444096	0.445494	0.526878	0.414961	0.432581	0.499333	0.334946
16	1.58162	1.2931	1.07885	1.35156	1.17019	1.22125	1.2559	1.16246
OPN	0.770664	1.02534	0.601149	0.664325	0.658404	0.667335	0.701542	0.733379
58	0.297184	0.496343	0.810477	1.20648	0.88525	0.419392	0.737307	1.16027
L3	0.292147	0.0914316	0.0912458	0.106903	0.0691601	0.0606668	0.181576	0.197027
dorsal_Fan-shaped_Body_B	0.216592	0.0914316	0.14492	0.0839951	0.110656	0.158261	0.0880366	0.168568
DCN	0.221629	0.137147	0.166389	0.129811	0.196415	0.163537	0.196707	0.140108
120	0.125926	0.169801	0.112715	0.16799	0.121722	0.121334	0.137557	0.126973
TmY8p	0.790812	0.953501	1.1862	1.44319	1.39703	0.917915	1.17336	1.5587
95	0.0352592	0.0653083	0.0107348	0.0305437	0.0165984	0.0342899	0.0151313	0.00875676
111	0.297184	0.208986	0.112715	0.251985	0.154919	0.10287	0.178824	0.247378
Tm20	0.387851	0.522466	0.890988	0.91631	0.722032	0.55919	0.585994	0.851595
92	0.478517	0.300418	0.198594	0.16799	0.296005	0.429943	0.200834	0.282405
49	1.39022	0.783699	0.826579	1.03849	0.824389	0.698987	0.800583	0.639243
77	0.33748	0.23511	0.434759	0.488699	0.439858	0.448407	0.558482	0.332757
79	0.125926	0.137147	0.203961	0.145082	0.248976	1.01815	0.5406	0.577946
96	0.246814	0.15674	0.279105	0.251985	0.304305	0.213653	0.403043	0.385297
146	0.0302221	0.0195925	0.0483066	0.0229078	0.013832	0.0105507	0.0206336	0.0525406
65	0.307258	0.333072	0.66019	0.771228	0.710966	0.398291	0.79233	0.731189
26	1.33985	1.44331	1.05738	1.13012	1.08996	0.923191	1.06332	1.07927
62	0.0906664	0.0783699	0.080511	0.091631	0.0912914	0.0975944	0.112797	0.0897568
Photoreceptors	0.297184	0.31348	0.311309	0.221442	0.24621	1.32148	0.353522	0.35027
PB_1	0.0604443	0.0718391	0.0429392	0.106903	0.0691601	0.0211015	0.0660275	0.0634865
Pm2	0.0957034	0.0914316	0.12345	0.091631	0.10789	0.160899	0.0852855	0.124784
TmY4p	0.367703	0.274295	0.386453	0.404704	0.31537	0.298059	0.250354	0.310865
LC10a	0.347555	0.287356	0.327411	0.274893	0.337501	0.300696	0.321884	0.286784
101	0.23674	0.32001	0.220063	0.259621	0.226845	0.274319	0.207711	0.282405
69	0.599406	0.783699	0.504535	0.679597	0.622441	0.561827	0.642392	0.545108
Tm29	0.115852	0.137147	0.311309	0.488699	0.262808	0.176725	0.248979	0.223297
52	0.644739	0.581243	0.644088	0.908674	0.882483	0.754379	0.808837	0.834081
Tm9	0.911701	1.0384	1.2184	1.10721	1.0789	0.786031	0.958774	1.19749
Tm3	1.07289	1.03187	1.32575	1.29811	1.0457	0.704263	0.667153	0.886622
30	0.619554	1.18861	0.772905	1.03085	1.06507	0.84406	1.194	1.17559
130	0.176296	0.0979624	0.0644088	0.0839951	0.118955	0.0633045	0.125177	0.102892
PB4_5	0.392888	0.548589	0.39182	0.419976	0.442625	0.321798	0.441559	0.367784
LC6	0.271999	0.15674	0.161022	0.190898	0.146619	0.121334	0.163693	0.144487
Tm2	0.861331	0.875131	1.13789	0.839951	0.854819	0.725364	0.668528	0.744325
Cortex_glia	0.342518	0.222048	0.187859	0.801772	0.497953	0.851973	0.635515	0.707108
27	0.312295	0.202456	0.214696	0.282529	0.10789	0.182	0.126553	0.111649
128	0.136	0.0653083	0.134185	0.091631	0.102357	0.0685799	0.138933	0.109459
Chiasm_glia	0.241777	0.208986	0.187859	0.175626	0.229612	0.535451	0.572238	0.354649
Peptidergic	0.191407	0.267764	0.187859	0.244349	0.271108	0.224203	0.242101	0.299919
56	0.518813	0.39185	0.488433	0.557422	0.475822	0.403566	0.416798	0.45973
Dm3	0.37274	0.424504	1.13789	0.946854	1.054	0.448407	1.4526	1.22157
Lawf2	0.407999	0.333072	0.284472	0.221442	0.257276	0.158261	0.177449	0.210162
71	0.438221	0.522466	0.606516	0.710141	0.470289	0.519624	0.38516	0.383108
Tm4	0.695109	0.777168	0.944662	1.04612	0.874184	0.60403	0.638266	0.750892
12	1.632	1.86782	1.22913	1.47373	1.52706	1.12893	1.37695	1.06832
83	0.302221	0.457158	0.386453	0.366524	0.406662	0.474784	0.429179	0.483811
24	1.11822	0.875131	1.06811	1.45082	1.29468	0.970669	1.09633	1.12087
LC17p	0.428147	0.404911	0.37035	0.282529	0.367932	0.311247	0.297124	0.319622
Ensheathing_glia	2.98192	2.04415	3.26875	3.69578	2.4123	7.22463	4.05519	4.78119
63	0.644739	0.862069	0.563577	0.694869	0.614142	0.625132	0.642392	0.663325
129	0.120889	0.130617	0.053674	0.0687233	0.0995906	0.110783	0.126553	0.116027
61	0.614517	0.855538	0.585046	0.610874	0.553281	0.601393	0.883118	0.779352
Tm5c	0.246814	0.300418	0.466964	0.450519	0.506252	0.31916	0.394789	0.367784
Plasmatocytes	0.18637	0.176332	0.338146	0.122175	0.141087	0.749103	0.320508	0.319622
TmY14p	0.418073	0.293887	0.332779	0.282529	0.254509	0.176725	0.145811	0.148865
T3	0.478517	0.574713	1.13252	1.11484	1.30574	0.994408	1.16649	0.923838
PAM	0.468443	0.496343	0.445494	0.419976	0.409428	0.358725	0.383785	0.385297
149	0.010074	0.00653083	0.0161022	0.0229078	0.0165984	0.0131884	0.0123802	0.0109459
18	0.977182	1.16249	1.29354	2.03115	1.28638	1.02606	1.13485	1.3967
C3	0.720294	0.39185	0.778273	0.549786	0.746929	0.960118	0.814339	0.361216
145	0.0201481	0.0457158	0.0429392	0.0152718	0.0359633	0.0263769	0.0261359	0.0218919
148	0	0	0	0	0	0.00263769	0	0
Lai	0.478517	0.515935	0.483066	0.442883	0.38453	0.80977	0.441559	0.479433
124	0.110814	0.150209	0.134185	0.122175	0.165984	0.0923191	0.148562	0.109459
3	1.9997	2.39681	2.40996	1.84789	1.77327	2.74583	2.06336	2.39716
141	0.0302221	0.0326541	0.0375718	0.00763592	0.0636273	0.0290146	0.048145	0.0437838
70	0.639702	0.659613	0.579679	0.664325	0.622441	0.469508	0.621759	0.549487
Mi1	2.07022	1.71761	1.39552	1.49664	1.30574	1.78308	0.905127	0.91946
Perineurial_glia	1.13333	0.731452	0.418657	0.603238	0.60031	1.31621	0.808837	1.07051
139	0.0705183	0.0326541	0.0644088	0.0534514	0.0331969	0.0738552	0.0233847	0.0415946
25	0.0352592	0.0195925	0.0214696	0.00763592	0.0110656	0.042203	0.0467695	0.0306487
1	3.3748	2.73642	2.40996	2.82529	2.62255	2.1207	2.40037	2.18919
33	1.09807	1.14943	1.12715	1.25993	1.06507	0.849335	0.854231	1.17778
TmY5a	1.12829	1.06452	0.95003	1.07666	0.962709	0.820321	0.764818	0.637054
Dm11	0.166222	0.150209	0.209329	0.114539	0.190882	0.150348	0.114173	0.172946
74	0.201481	0.208986	0.187859	0.274893	0.165984	0.129247	0.16782	0.120405
T2a	1.12829	1.30617	1.4975	1.74099	1.59345	1.16586	1.04681	1.44924
LC12p	0.438221	0.300418	0.381085	0.343616	0.254509	0.345537	0.259983	0.186081
36	0.216592	0.267764	0.230798	0.404704	0.243444	0.242667	0.299875	0.26927
41	1.02252	1.09718	0.864151	0.740684	0.788425	0.735915	0.958774	0.840649
Dm2	0.10074	0.15674	0.477698	0.794136	0.564347	0.253218	0.412672	0.422514
67	0.705183	0.718391	0.617251	0.656689	0.544982	0.458958	0.596999	0.656757
40	0.402962	0.444096	1.06811	1.05376	1.0291	0.530175	1.12109	1.26535
87	0.141037	0.15674	0.134185	0.175626	0.157685	0.200464	0.0894122	0.122595
L5	0.115852	0.228579	0.252268	0.0839951	0.105123	0.0553914	0.418174	0.21673
Clock_C	0.130963	0.0979624	0.12345	0.129811	0.132787	0.0633045	0.112797	0.109459
Dm1	0.0503702	0.0522466	0.0375718	0.0458155	0.0580945	0.0501161	0.0742809	0.0656757
G-KC	2.5991	1.84822	1.59412	0.641417	1.59068	1.78044	2.30133	2.1673
38	0.327406	0.39838	0.311309	0.343616	0.3541	0.327073	0.414047	0.308676
75	0.790812	0.561651	0.649455	0.649053	0.547748	0.445769	0.370029	0.680838
LPLC1	0.231703	0.169801	0.182492	0.16799	0.171517	0.108145	0.123802	0.157622
97	0.37274	0.254702	0.252268	0.221442	0.282173	0.369276	0.324635	0.267081
Dm12	0.307258	0.339603	0.520638	0.236714	0.542215	0.701625	0.45669	0.444406
100	0.0453332	0.137147	0.424024	0.290165	0.279407	0.516987	0.185702	0.140108
9	2.10044	2.12905	1.59412	1.47373	1.54919	1.54568	1.87766	1.46895
Dm10	0.246814	0.117555	0.134185	0.145082	0.343034	0.300696	0.222843	0.124784
132	0.120889	0.130617	0.0644088	0.099267	0.0691601	0.0764929	0.118299	0.111649
119	0.181333	0.189394	0.171757	0.137447	0.149386	0.134522	0.0949145	0.131351
Serotonergic	0.317332	0.287356	0.209329	0.267257	0.174284	0.242667	0.229721	0.267081
99	0.332443	0.457158	0.273737	0.343616	0.262808	0.203102	0.294373	0.260514
57	0.0453332	0.182863	0.429392	0.587966	0.544982	0.150348	0.403043	0.488189
PB_2	0.0402962	0.169801	0.0375718	0.0381796	0.0968242	0.084406	0.0962901	0.124784
AstA_NPF	0.0654813	0.0653083	0.0375718	0.0534514	0.0442625	0.0369276	0.0440183	0.0306487
T1	2.03999	1.36494	1.30428	1.49664	1.51046	3.36833	1.13897	1.15808
Mi4	1.01244	0.79023	1.16473	0.931582	1.0125	0.84406	0.639641	0.361216
42	0.785775	0.835946	0.853416	0.565058	0.874184	0.907364	1.0303	0.952298
104	0.18637	0.143678	0.0912458	0.152718	0.154919	0.113421	0.137557	0.10727
137	0.0453332	0.0587774	0.0644088	0.0152718	0.0636273	0.0474784	0.0756565	0.0394054
110	0.105777	0.111024	0.12345	0.0839951	0.113423	0.100232	0.122426	0.116027
7	0.851257	3.96421	2.99501	1.25229	2.24632	1.28455	1.70296	2.71241
Lawf1	0.488591	0.417973	0.343513	0.389432	0.312604	0.472146	0.427803	0.321811
53	0.695109	0.659613	0.676292	1.25993	0.888016	0.548639	0.770321	0.952298
143	0.115852	0.0653083	0.0214696	0.0763592	0.0304305	0.0211015	0.0178824	0.0218919
Tm5ab	0.226666	0.39838	0.493801	0.603238	0.448158	0.305972	0.294373	0.343703
LC4	0.251851	0.208986	0.177124	0.091631	0.0912914	0.134522	0.169195	0.177324
Mi15	0.211555	0.189394	0.687027	0.481063	0.592011	0.42203	0.585994	0.359027
32	0.805924	1.17555	0.917825	1.11484	1.0125	1.12893	0.956023	0.987325
L4	0.0251851	0	0.0214696	0.0152718	0.0110656	0.0263769	0.0894122	0.0372162
C2	1.21392	0.705329	0.998336	0.679597	0.918446	0.904727	0.687786	0.499135
80	0.463406	0.796761	0.343513	0.519243	0.506252	0.385102	0.506211	0.411568
135	0.0705183	0.0849007	0.0751436	0.0534514	0.0663937	0.0685799	0.0770321	0.0700541
88	0.151111	0.23511	0.107348	0.145082	0.0940578	0.131884	0.160942	0.19046
108	0.221629	0.176332	0.155655	0.213806	0.182583	0.152986	0.284744	0.267081
78	0.47348	0.444096	0.488433	0.572694	0.497953	0.427305	0.496582	0.588892
T2	1.12829	0.953501	1.28281	1.18357	1.23382	0.931104	0.892747	1.14714
112	0.0755553	0.0587774	0.0322044	0.0229078	0.0414961	0.042203	0.0426428	0.0503514
