## Supplemental File 4 for "Synaptic deregulation of cholinergic projection neurons causes olfactory dysfunction across 5 fly Parkinsonism models"

### Sheet: Sheet1
	No. Observations	Df Model	Df Residuals	Pseudo R-squared	Log Likelihood	LL-Null	LLR p-value	Spearman correlation
hLRRK2G2019S	78	1	76	0.088	-245.15	-268.78	6.2215e-12	0.57
hPink1P399L	78	1	76	0.1	-175.36	-194.87	4.2095e-10	0.33
hRab39BG192R	78	1	76	0.091	-360.65	-396.78	1.8684e-17	0.69
AuxR927G	78	1	76	0.067	-511.53	-548.5	8.0504e-18	0.77
SynjR258Q	78	1	76	0.084	-486.66	-531.06	4.3739e-21	0.82
hLRRK2G2019S		Coef.	Std.Err.	z	P>|z|	[0.025	0.975]
	Intercept	-7.2542	1.2179	-5.9565	0	-9.6411	-4.8672
	log_min_cells	1.9385	0.2484	7.8031	0	1.4516	2.4254
	alpha	1.298	0.2535	5.1195	0	0.8011	1.795
hPink1P399L		Coef.	Std.Err.	z	P>|z|	[0.025	0.975]
	Intercept	-9.402	1.6154	-5.8203	0	-12.5681	-6.2359
	log_min_cells	2.4394	0.3672	6.6441	0	1.7198	3.159
	alpha	1.578	0.3468	4.5504	0	0.8983	2.2577
hRab39BG192R		Coef.	Std.Err.	z	P>|z|	[0.025	0.975]
	Intercept	-8.5375	1.2182	-7.0083	0	-10.9252	-6.1499
	log_min_cells	2.5098	0.2495	10.0574	0	2.0207	2.9989
	alpha	0.979	0.16	6.1202	0	0.6655	1.2926
AuxR927G		Coef.	Std.Err.	z	P>|z|	[0.025	0.975]
	Intercept	-2.4226	0.7818	-3.0985	0.0019	-3.9549	-0.8902
	log_min_cells	1.6411	0.1567	10.47	0	1.3339	1.9483
	alpha	0.4106	0.0649	6.3227	1.21099e-09	0.2833	0.5379
SynjR258Q		Coef.	Std.Err.	z	P>|z|	[0.025	0.975]
	Intercept	-0.1939	0.5011	-0.387	0.6988	-1.176	0.7882
	log_min_cells	1.1834	0.0999	11.8452	3.36136e-08	0.9876	1.3792
	alpha	0.1898	0.0303	6.2562	3.02911e-12	0.1303	0.2493
