## Supplemental File 5 for "Synaptic deregulation of cholinergic projection neurons causes olfactory dysfunction across 5 fly Parkinsonism models"

### Sheet: raw residuals
cell type	LRRK2G2019S	PINK1P399L	Rab39BG192R	AuxR927G	SynjR258Q			Median	Mean	in young flies
7	2.43187	6.02391	175.252	149.188	248.421			149.188	116.263
16	2.85523	5.88786	136.115	115.105	165.949			115.105	85.1824
0	16.4516	9.53017	112.878	172.044	313.602			112.878	124.901
OPN_merged	1.21537	1.79798	64.142	118.972	121.329			64.142	61.4914
Lai	1.56525	2.27607	35.2576	37.1876	64.2724			35.2576	28.1118
5	0.91215	11.2252	33.5946	76.0929	120.009			33.5946	48.3667
14	-0.176468	0.260482	27.9547	38.3879	47.6528			27.9547	22.8159
21	-0.601802	0.965636	22.7991	27.5716	62.8987			22.7991	22.7267
29	0.49285	2.16707	21.8025	30.8254	78.6963			21.8025	26.7968
39	-0.576143	2.18439	16.782	49.1442	37.2087			16.782	20.9486
34	0.126493	2.38714	17.7349	15.6608	46.0312			15.6608	16.3881
72	0.30177	-0.376702	14.3848	47.3771	23.4706			14.3848	17.0315
Lawf1	1.23314	-0.686668	12.4855	11.7676	9.90324			9.90324	6.94057
A_B*-KC	3.35502	-0.580576	8.55641	49.4918	51.1846			8.55641	22.4015
57	-0.299001	0.82933	8.41891	27.4379	20.7675			8.41891	11.4309
Serotonergic	-0.198083	0.873444	7.8801	27.6414	23.7957			7.8801	11.9985
90	0.68077	2.83024	6.7255	13.0821	20.6982			6.7255	8.80334
Poxn	-0.161695	-0.0737612	8.36126	6.48583	29.7737			6.48583	8.87706
32	4.95985	1.50191	15.6854	-1.01945	30.2924			4.95985	10.284
63	1.98188	1.30939	4.49661	35.9109	28.8515			4.49661	14.5101
Mi1	4.44671	-3.07592	52.1152	-78.3679	31.8723			4.44671	1.39808
47	-0.768684	-0.65094	3.38433	22.7263	15.9763			3.38433	8.13346
dorsal_Fan-shaped_Body_B	-0.0961435	-0.0177373	3.12263	10.0149	13.1632			3.12263	5.23736
DCN	-0.334374	-0.12805	3.08217	16.3705	4.65015			3.08217	4.72807
T1	2.5423	0.378805	55.4641	151.282	-21.4263			2.5423	37.6482
129	0.821815	-0.0441258	2.50167	8.92787	8.936			2.50167	4.22865
119	-0.0917314	-0.0528793	2.4837	4.76608	13.6438			2.4837	4.1498
AstA_Nplp1	0.942287	-0.00518387	2.35465	6.1668	9.40429			2.35465	3.77257
130	-0.20452	-0.0564619	2.21358	4.30959	7.40058			2.21358	2.73255
10	2.00515	-3.59818	-24.7087	29.8702	26.9455			2.00515	6.1028
112	-0.159643	-0.0594718	4.7256	2.74802	1.97016			1.97016	1.84493
23	4.49511	-0.670223	-6.76066	1.91057	3.77502			1.91057	0.549962
110	0.776655	-0.0900236	1.88547	3.50294	5.58688			1.88547	2.33238
94	-0.353503	-0.316264	5.09925	7.62968	1.68137			1.68137	2.74811
155	-0.0301517	-0.0155673	2.89908	1.4592	15.6501			1.4592	3.99253
161	-0.0690062	-0.0197007	1.05089	2.30371	16.7827			1.05089	4.00972
170	0.936778	-0.0128093	-1.30677	4.72908	3.07965			0.936778	1.48519
78	0.916477	-0.00679582	2.35816	-1.75157	8.73186			0.916477	2.04963
26	0.688663	1.10255	-16.9136	15.867	-3.31682			0.688663	-0.514425
Dm9	0.684975	-0.197099	5.53315	-6.35871	25.3171			0.684975	4.99589
Pm1_Pm2_Pm3	0.278253	0.525824	7.89721	12.013	-17.3071			0.525824	0.681443
65	0.27372	0.472164	-0.281005	13.4035	8.41456			0.472164	4.45658
Dm12	0.451447	-0.254792	0.836225	1.73449	-21.8696			0.451447	-3.82045
128	1.79339	-0.0838215	0.391	2.93971	-6.61421			0.391	-0.314786
74	0.227938	-0.0423193	3.33171	-10.7814	15.8401			0.227938	1.71519
151	-0.0538923	-0.00413063	1.53571	0.114114	2.5212			0.114114	0.8226
166	-0.043242	-0.00776453	1.00633	-1.19641	1.50837			-0.00776453	0.253458
Clock_A	-0.0375951	-0.00933569	-0.726103	3.52539	1.74263			-0.00933569	0.898996
152	-0.0464306	-0.00968272	0.518693	1.20974	-4.22621			-0.00968272	-0.510779
187	-0.0464306	-0.0129751	2.26352	4.20974	-3.97075			-0.0129751	0.488621
167	-0.0723351	-0.0201871	3.7177	1.31522	-2.25174			-0.0201871	0.537731
156	-0.0829806	-0.0258501	3.59815	-0.38447	1.3462			-0.0258501	0.890209
135	-0.0808946	-0.0259278	0.212853	2.3511	-1.8865			-0.0259278	0.114124
180	-0.0298727	-0.00859154	-0.76902	0.799652	-0.540737			-0.0298727	-0.109714
132	-0.120643	-0.0348565	-1.96376	2.46305	4.06311			-0.0348565	0.881379
68	-0.0607973	-0.0364652	-1.56454	0.471594	1.36761			-0.0364652	0.0354793
175	-0.0493134	-0.00499139	1.35816	-0.856483	-1.71038			-0.0493134	-0.252602
Capa	-0.0538923	-0.0116913	-0.582634	-1.89542	0.473246			-0.0538923	-0.414078
160	-0.0650452	-0.0200016	0.671624	-1.68064	-3.60561			-0.0650452	-0.939934
LPi-34	-0.0690062	-0.029421	-1.27039	-1.48898	3.32903			-0.0690062	0.0942466
L2	-0.0740921	-0.0138586	-0.681847	-13.1497	1.40496			-0.0740921	-2.5029
163	-0.0746932	-0.0278886	-1.09644	-2.50576	4.60959			-0.0746932	0.180961
137	-0.119245	-0.0771615	2.94649	14.5169	-2.33544			-0.0771615	2.98632
Cortex_glia	-0.0826482	0.898998	-0.010399	-1.21241	-5.98369			-0.0826482	-1.27803
140	-0.124043	-0.065215	0.899743	-0.0836754	-7.8548			-0.0836754	-1.4456
PB_2	-0.0840253	-0.00732134	-1.49243	-2.65336	2.56873			-0.0840253	-0.333681
147	-0.0843376	-0.0107748	-1.4792	-1.11354	7.32319			-0.0843376	0.927069
120	-0.0872339	-0.0545995	-1.02203	-6.33258	8.39925			-0.0872339	0.180562
174	-0.0949943	-0.0204733	-0.632811	5.58455	-2.98369			-0.0949943	0.370516
Clock_C	-0.103009	-0.0173099	0.16956	-0.570867	-0.421853			-0.103009	-0.188696
142	-0.107787	-0.0187133	0.64404	-3.16415	-2.00715			-0.107787	-0.930753
Clock_B	-0.211921	-0.117991	-3.32396	1.73528	3.26884			-0.117991	0.27005
81	-0.121647	-0.100741	-1.89049	-0.815226	-0.0985269			-0.121647	-0.605326
Pm3	-0.0674577	-0.0251582	-0.132796	-0.7435	-5.67271			-0.132796	-1.32832
45	-0.0278964	-0.00240599	-0.144558	-1.0169	-1.72795			-0.144558	-0.583942
165	-0.149307	-0.0269615	-0.045935	-0.192744	-5.3456			-0.149307	-1.15211
54	-0.158036	1.03517	-1.31379	-2.23238	0.945974			-0.158036	-0.344612
44	-0.159333	-0.773376	4.74542	-14.1332	11.8176			-0.159333	0.299408
G-KC	2.69198	-0.166072	-18.0521	-149.178	38.3789			-0.166072	-25.265
dorsal_Fan-shaped_Body_A	-0.166857	-0.0778546	-0.484675	2.32542	-9.36526			-0.166857	-1.55385
131	-0.169757	-0.0667276	-2.27621	-5.10552	10.9565			-0.169757	0.667659
LPC1	-0.171949	-0.0724839	-0.996209	-0.0826656	-13.5377			-0.171949	-2.97221
18	2.11651	-0.197026	-0.345353	-8.99079	8.11333			-0.197026	0.139333
LC4	-0.201997	-0.0812667	-0.317415	0.497899	-1.07205			-0.201997	-0.234966
71	-0.203814	-0.167325	2.70707	-10.6759	-15.9503			-0.203814	-4.85806
106	-0.20452	0.934481	3.04171	-1.79544	-0.413121			-0.20452	0.312622
89	-0.358419	-0.215821	1.32719	-4.66522	4.29536			-0.215821	0.0766181
107	-0.220078	-0.137661	-4.54245	2.04526	-12.3437			-0.220078	-3.03973
84	-0.4301	-0.244636	1.74974	1.74723	-2.2706			-0.244636	0.110328
61	-0.434301	-0.246285	-4.78196	2.95034	3.69181			-0.246285	0.23592
Tyraminergic	-0.0230376	-0.0014937	-0.669384	-0.251152	-0.433816			-0.251152	-0.275777
97	-0.571365	-0.252212	9.87485	-15.7058	5.27203			-0.252212	-0.276504
Lawf2	-0.306047	-0.131306	-0.262381	-3.46668	6.93659			-0.262381	0.554036
95	-0.272526	-0.111633	-3.13977	-9.85277	6.03547			-0.272526	-1.46825
88	-0.476283	-0.280347	1.39976	-3.1192	8.27893			-0.280347	1.16057
102	-0.526024	-0.287603	0.457545	7.64294	-24.9756			-0.287603	-3.53775
LPLC1_2	-0.420944	-0.298276	2.56868	-14.8819	4.60568			-0.298276	-1.68536
196	-0.0130347	-0.00131202	-0.364191	-0.653891	-1.13675			-0.364191	-0.433835
70	-0.477733	-0.391957	9.5037	-14.1988	18.6179			-0.391957	2.61063
124	-0.405804	-0.154787	-0.555828	1.37088	-19.3729			-0.405804	-3.82369
Dopaminergic_merged	-0.431658	-0.176385	-4.5297	-16.5303	-0.0980884			-0.431658	-4.35323
15	-0.500764	-0.214591	-5.88061	-9.1407	3.57541			-0.500764	-2.43225
121	-0.178139	-0.0549426	-0.501023	-5.78872	-2.62941			-0.501023	-1.83045
83	2.33331	-0.554868	-0.518002	-20.8327	-8.48193			-0.554868	-5.61085
49	-0.572492	-0.313755	-2.24381	-2.34623	3.99202			-0.572492	-0.296856
Photoreceptors	0.953931	-0.0158178	-0.639572	-0.888537	-5.55542			-0.639572	-1.22908
118	-0.147838	-0.108986	-0.700627	-0.791576	-2.97769			-0.700627	-0.945343
Tm9	-0.584761	-0.745499	-1.98804	-1.99464	3.25196			-0.745499	-0.412196
17	-0.83367	-0.0748333	-8.65791	-11.6419	16.596			-0.83367	-0.92245
168	-0.0578422	-0.0335351	-0.863447	-4.28923	-3.81176			-0.863447	-1.81116
PB4_5	0.618485	-0.2748	-7.33772	-10.2078	-0.987856			-0.987856	-3.63794
C3	-0.335129	-1.03189	-3.34193	0.15279	-76.5969			-1.03189	-16.2306
101	-0.334317	-0.112353	-1.1199	-3.35196	-5.04349			-1.1199	-1.9924
75	-0.537182	-0.333683	-1.35909	-3.61802	-7.34381			-1.35909	-2.63836
11	-1.3131	-1.39931	-6.34389	57.9113	-41.2761			-1.39931	1.51579
117	-0.163038	-0.0597871	-1.54422	-2.79776	-7.90474			-1.54422	-2.49391
TmY3	-0.758518	-1.55247	-5.03252	1.12399	-45.3211			-1.55247	-10.3081
19	-0.481445	-1.65407	-8.33724	-53.805	10.7851			-1.65407	-10.6985
Tm2	1.15674	-1.72907	-12.5272	13.2122	-18.4839			-1.72907	-3.67426
Tm1_TmY8	-1.7372	-1.41451	9.23047	-7.06481	-11.2902			-1.7372	-2.45525
55	0.760002	-0.105323	-1.88739	-2.09599	-3.16975			-1.88739	-1.29969
92	-0.436646	-0.239982	-2.77709	-1.99224	-9.81582			-1.99224	-3.05235
104	-0.484537	-0.522644	-2.69892	-2.28277	-19.6261			-2.28277	-5.123
Dm8_Dm11	-0.45458	-0.716118	-2.28941	-2.52654	-9.65574			-2.28941	-3.12848
93	-0.554507	-0.242482	-2.31788	-2.71578	-12.2174			-2.31788	-3.60961
37	0.303715	0.928609	-2.388	-5.53613	-10.1902			-2.388	-3.3764
31	-1.41891	-2.41327	1.01829	-36.6477	-80.8289			-2.41327	-24.0581
125	-0.337082	-0.201828	-2.48506	-2.87164	-9.02612			-2.48506	-2.98434
80	-0.925204	-0.554284	-2.77267	-8.98633	-7.10135			-2.77267	-4.06797
LLPC1	0.56002	-0.912044	-2.77815	-3.56146	-29.8658			-2.77815	-7.31149
C2	-0.585196	-2.60464	-7.28117	-2.82717	-76.5243			-2.82717	-17.9645
66	-0.208382	-0.760969	-3.38502	-6.77334	-19.8054			-3.38502	-6.18662
116	-0.460517	-0.250966	-3.68464	-3.51147	-20.6271			-3.51147	-5.70695
67	-0.108692	0.0802213	-4.21089	-4.96951	-27.4998			-4.21089	-7.34173
9	-4.31629	-3.48642	-3.20663	-16.2138	-23.974			-4.31629	-10.2394
Tm4	-1.17516	1.90865	-4.75399	-13.7396	-22.5873			-4.75399	-8.06948
100	-0.296372	-0.169373	-4.97498	-8.15141	-18.146			-4.97498	-6.34763
60	2.99127	-0.834803	-14.3381	-5.01846	-43.2994			-5.01846	-12.0999
51	-0.924008	0.0635049	-5.5926	-9.64512	-10.9485			-5.5926	-5.40935
Perineurial_glia	0.24345	2.76211	-5.98576	-11.1602	-9.41813			-5.98576	-4.7117
69	-0.708296	-0.485913	-8.25284	-22.3078	-20.5816			-8.25284	-10.4673
Mi9	-1.62164	0.163993	-8.92247	-16.2636	-10.6946			-8.92247	-7.46767
Tm3	-2.72736	-2.42443	-23.5859	-9.03721	-44.9796			-9.03721	-16.5509
T3	-4.30127	0.305026	-12.8389	-10.3003	-19.4151			-10.3003	-9.31011
T2	-3.01143	-1.51515	-21.7586	-10.6632	-34.3147			-10.6632	-14.2526
TmY5a	-0.350089	1.05983	-12.0804	-17.6318	-38.858			-12.0804	-13.5721
41	3.6954	-0.852199	-14.3706	-32.6622	-34.9959			-14.3706	-15.8371
Pm4	-3.41812	-2.46627	-15.9032	-17.2393	-50.4398			-15.9032	-17.8933
20	0.146573	-2.54141	-16.9522	-20.3322	-62.0182			-16.9522	-20.3395
36	-2.61502	-1.26989	-20.2878	-17.6202	-62.8993			-17.6202	-20.9384
LC10a_b	1.04991	0.495258	-26.0648	-30.5576	-27.356			-26.0648	-16.4866
8	-1.55417	-4.60893	-47.3221	-34.1522	-84.786			-34.1522	-34.4847
T4_T5	-18.0327	-7.11286	-238.482	-64.2249	-35.8623			-35.8623	-72.7429
A_B-KC	4.25948	3.46346	-49.3803	-81.2841	-38.2566			-38.2566	-32.2396
Astrocyte-like	-0.956539	-0.763163	-48.3245	-259.952	-62.6544			-48.3245	-74.5302
2	-4.53553	-6.84638	-67.0018	-54.2642	-61.8703			-54.2642	-38.9036
Ensheathing_glia	-1.49122	8.58862	-103.183	-280.611	-141.332			-103.183	-103.606

### Sheet: normalized residuals z_scores
cell type	LRRK2G2019S	PINK1P399L	Rab39BG192R	AuxR927G	SynjR258Q		Median	Mean	in young flies
42	2.30155	14.4605	193.435	558.232	571.516		193.435	267.989
OPN	12.3016	3.38611	180.744	478.526	304.453		180.744	195.882
7	148.439	-19.1106	-186.588	413.588	357.185		148.439	142.703
39	-1.36103	-2.77504	73.3353	218.511	70.5773		70.5773	71.6574
9	41.9633	-5.50693	53.9212	357.555	243.827		53.9212	138.352
61	-0.0824064	1.57397	47.3728	257.731	110.639		47.3728	83.447
41	-9.12	-2.65577	43.3532	101.165	52.5752		43.3532	37.0635
A_Bp-KC	-1.43734	4.12659	39.8756	130.005	217.035		39.8756	77.9209
48	-5.05943	-0.698498	38.8244	107.56	39.8814		38.8244	36.1015
12	5.08582	-6.69289	26.3986	212.43	144.222		26.3986	76.2888
63	-0.139173	-2.10227	17.0545	81.0763	15.1294		15.1294	22.2037
Lai	13.4244	4.12659	1.66832	187.34	131.885		13.4244	67.6887
30	7.07286	-6.37083	-46.6423	241.207	129.582		7.07286	64.9699
69	4.61235	-2.34863	21.8114	76.3907	5.73477		5.73477	21.2401
71	-4.22219	3.73551	12.2278	31.0847	-36.9559		3.73551	1.174
67	-1.13147	-1.34863	3.01586	124.379	35.2054		3.01586	32.0241
A_B-KC	1.83103	2.71313	-80.5871	-218.288	103.542		1.83103	-38.1577
Mi1	21.2618	0.949566	-197.528	-194.984	126.633		0.949566	-48.7335
PB4_5	3.72597	-0.729932	-0.140182	-35.7786	-16.0173		-0.729932	-9.788
CB DAN	-3.27403	-0.80966	-8.63658	25.799	64.2552		-0.80966	15.4668
23	4.0788	-2.79582	14.1771	-24.4641	-1.24332		-1.24332	-2.04947
TmY4p	-1.87721	-0.556843	-1.83677	-75.9165	-62.5743		-1.87721	-28.5523
LC10b	-1.80092	-0.953949	-1.97306	-27.3204	-39.0399		-1.97306	-14.2177
G-KC	-2.53152	5.37241	-174.644	-46.1183	3.03896		-2.53152	-42.9766
Lawf1	-2.57555	-1.11065	-9.59819	110.221	-44.2727		-2.57555	10.5329
C3	-2.60639	-2.42603	8.671	-98.4737	-191.08		-2.60639	-57.183
77	-2.95529	-0.595736	-2.75277	-76.5036	-88.918		-2.95529	-34.3451
LLPC1	-3.22628	-1.87341	5.06071	-41.2686	-4.55777		-3.22628	-9.17306
26	-3.84988	-3.32487	-23.3377	104.463	16.4252		-3.32487	18.0752
Tm5c	-2.04169	-0.80966	-3.67043	-63.984	-101.785		-3.67043	-34.4582
Tm1	-4.04119	0.897688	-9.52367	66.4056	-77.6898		-4.04119	-4.79028
46	-2.21623	-0.720163	-4.1215	-60.1707	-91.6389		-4.1215	-31.7735
52	-3.09204	-4.99351	8.90661	-81.7755	-155.017		-4.99351	-47.1943
56	-4.13147	-1.33976	-5.329	-60.1588	-60.0421		-5.329	-26.2002
75	-5.38765	-1.94783	0.420203	-59.6093	-39.9559		-5.38765	-21.2961
65	-6.07166	-1.80079	-3.84184	-41.201	-70.8192		-6.07166	-24.7469
20	-15.0889	5.67513	-6.36489	84.8812	-64.3187		-6.36489	0.956769
Tm5ab	-3.27403	-0.76425	-6.63658	-63.8384	-122.227		-6.63658	-39.3481
49	-7.50677	-2.28313	45.2731	-54.5637	-78.4227		-7.50677	-19.5006
Dm8	-2.69012	-1.05701	-7.63658	-61.3865	-39.3316		-7.63658	-22.4204
28	-2.95529	-0.720163	-7.93185	-12.064	-36.4409		-7.93185	-12.0224
78	-4.22219	-2.26449	-7.97306	-108.749	-76.3954		-7.97306	-39.9208
T3	-13.6375	-8.17572	6.41952	40.3397	-178.617		-8.17572	-30.7342
70	-6.25127	0.270068	-8.93929	-130.801	-115.979		-8.93929	-52.34
Dm3	1.59354	-1.40079	-9.93185	-97.5287	-12.2273		-9.93185	-23.899
14	-10.5579	-15.2166	1.98274	88.2058	-45.7378		-10.5579	3.73523
53	-7.05943	-2.34863	-10.9393	-195.603	-99.9313		-10.9393	-63.1764
40	-6.19419	-2.18238	-10.9731	-103.013	-71.1465		-10.9731	-38.7018
Tm20	-6.71222	-1.52328	-11.7722	-76.1889	-44.1448		-11.7722	-28.0683
32	-11.8149	-11.2942	-61.1207	30.0611	-33.2606		-11.8149	-17.4859
58	-5.28482	-1.00478	-12.0557	-69.6499	-66.2841		-12.0557	-30.8558
Mi9	-9.59875	-2.10231	-14.7722	-78.1301	-12.4443		-12.4443	-23.4095
Mi4	-15.5856	-6.1444	-15.5649	-216.564	-86.4546		-15.5856	-68.0626
TmY3	-5.77899	-1.72993	-16.5107	-63.0037	-56.6617		-16.5107	-28.737
C2	6.28778	-6.50955	-18.5685	-442.57	-153.397		-18.5685	-122.951
Tm4	-11.7813	-1.26449	-20.9008	-237.603	-79.7638		-20.9008	-70.2627
80	2.04718	-1.28025	-25.5705	-92.985	-30.2727		-25.5705	-29.6123
16	-1.74113	-6.75342	-32.5085	-140.57	-30.2082		-30.2082	-42.3562
11	-30.7364	-23.9952	-233.383	-311.157	-28.1843		-30.7364	-125.491
T1	13.0479	-3.69289	-62.6343	-382.503	-31.3669		-31.3669	-93.4299
Perineurial_glia	-7.49944	3.77775	-32.9841	-177.801	-132.103		-32.9841	-69.322
24	-19.0716	-5.60082	-40.5984	-412.761	-124.008		-40.5984	-120.408
Tm2	-3.50677	-3.65577	-41.5984	-109.016	-80.4624		-41.5984	-47.6479
T2	-19.9247	-8.60082	-47.7325	-432.288	-336.261		-47.7325	-168.961
Tm3	-16.742	-4.55681	-73.0033	-300.717	-57.1482		-57.1482	-90.4334
33	-22.0889	-5.50955	-57.2943	-194.468	-193.401		-57.2943	-94.5523
TmY8p	-21.0367	4.62917	-59.7325	-233.594	-208.105		-59.7325	-103.568
15	-10.8623	-11.9779	-78.8408	-412.45	-185.884		-78.8408	-140.003
Tm9	-6.70047	-5.46331	-79.3779	-280.067	-207.436		-79.3779	-115.809
5	-12.1179	-53.9493	-333.681	-971.017	-79.972		-79.972	-290.147
TmY5a	-14.8499	-1.30292	-80.0386	-320.782	-94.7056		-80.0386	-102.336
18	-25.7141	-6.37083	-96.6716	-356.914	-182.598		-96.6716	-133.654
T2a	-35.4908	-13.811	-124.714	-315.288	-229.118		-124.714	-143.684
3	-27.9142	-30.4994	-498.331	-1221.09	-206.283		-206.283	-396.823
Astrocyte-like	-19.2559	0.108227	-246.305	-535.299	-373.676		-246.305	-234.886
1	-48.9075	-102.487	-768.009	-1414.47	-278.649		-278.649	-522.505
Ensheathing_glia	-8.80739	111.562	-470.287	-2041	-801.035		-470.287	-641.914
T4_T5	-617.384	-554.1	-5011.44	-3509.45	-2720.16		-2720.16	-2482.51

### Sheet: Cell types outside CIs
celltype	AuxR927G	SynjR258Q	hLRRK2G2019S	hPink1P399L	hRab39BG192R
77	TRUE	TRUE	TRUE	TRUE	TRUE
TmY4p	TRUE	TRUE	TRUE	TRUE	FALSE
Tm5c	TRUE	TRUE	FALSE	TRUE	TRUE
46	TRUE	TRUE	TRUE	TRUE	TRUE
65	TRUE	TRUE	TRUE	TRUE	TRUE
56	TRUE	TRUE	TRUE	TRUE	TRUE
C3	TRUE	TRUE	TRUE	TRUE	TRUE
Dm8	TRUE	FALSE	TRUE	TRUE	TRUE
Tm5ab	TRUE	TRUE	TRUE	TRUE	TRUE
PAM	TRUE	TRUE	TRUE	TRUE	TRUE
Lawf1	TRUE	TRUE	TRUE	TRUE	TRUE
Dm3	TRUE	FALSE	TRUE	TRUE	TRUE
28	FALSE	FALSE	TRUE	TRUE	TRUE
78	TRUE	TRUE	TRUE	TRUE	TRUE
LC10b	FALSE	FALSE	FALSE	TRUE	FALSE
40	TRUE	TRUE	TRUE	TRUE	TRUE
58	TRUE	TRUE	TRUE	TRUE	TRUE
Lai	TRUE	TRUE	TRUE	TRUE	TRUE
Mi9	TRUE	FALSE	TRUE	TRUE	TRUE
71	TRUE	FALSE	TRUE	TRUE	TRUE
Tm20	TRUE	FALSE	TRUE	TRUE	TRUE
PB4_5	FALSE	FALSE	TRUE	FALSE	FALSE
75	FALSE	FALSE	TRUE	TRUE	TRUE
T3	TRUE	TRUE	TRUE	TRUE	TRUE
52	TRUE	TRUE	FALSE	TRUE	TRUE
TmY3	FALSE	TRUE	TRUE	TRUE	TRUE
LLPC1	FALSE	FALSE	FALSE	TRUE	TRUE
70	TRUE	TRUE	TRUE	TRUE	FALSE
53	TRUE	TRUE	TRUE	TRUE	TRUE
80	TRUE	FALSE	TRUE	TRUE	TRUE
Tm1	TRUE	TRUE	FALSE	TRUE	FALSE
C2	TRUE	TRUE	TRUE	TRUE	TRUE
67	TRUE	TRUE	FALSE	TRUE	TRUE
Perineurial_glia	TRUE	TRUE	TRUE	TRUE	TRUE
69	TRUE	TRUE	TRUE	TRUE	TRUE
63	TRUE	TRUE	FALSE	TRUE	TRUE
Tm4	TRUE	TRUE	TRUE	TRUE	TRUE
49	FALSE	TRUE	TRUE	TRUE	TRUE
Mi4	TRUE	FALSE	TRUE	TRUE	TRUE
42	TRUE	TRUE	TRUE	TRUE	TRUE
61	TRUE	TRUE	FALSE	TRUE	TRUE
Tm2	TRUE	TRUE	FALSE	TRUE	TRUE
24	TRUE	TRUE	TRUE	TRUE	TRUE
41	TRUE	TRUE	TRUE	TRUE	TRUE
23	FALSE	FALSE	TRUE	TRUE	TRUE
OPN	TRUE	TRUE	TRUE	TRUE	TRUE
TmY8p	TRUE	TRUE	TRUE	TRUE	TRUE
T2	TRUE	TRUE	TRUE	TRUE	TRUE
A_Bp-KC	TRUE	TRUE	FALSE	TRUE	TRUE
39	TRUE	TRUE	FALSE	TRUE	TRUE
Tm3	TRUE	FALSE	TRUE	TRUE	TRUE
Tm9	TRUE	TRUE	FALSE	TRUE	TRUE
48	TRUE	TRUE	FALSE	FALSE	TRUE
TmY5a	TRUE	TRUE	TRUE	FALSE	TRUE
33	TRUE	TRUE	TRUE	TRUE	TRUE
18	TRUE	TRUE	TRUE	TRUE	TRUE
32	TRUE	FALSE	TRUE	TRUE	TRUE
30	TRUE	TRUE	TRUE	TRUE	FALSE
26	TRUE	TRUE	FALSE	TRUE	FALSE
16	FALSE	FALSE	FALSE	TRUE	FALSE
T2a	TRUE	TRUE	TRUE	TRUE	TRUE
20	TRUE	FALSE	TRUE	TRUE	FALSE
T1	FALSE	FALSE	TRUE	FALSE	FALSE
15	TRUE	TRUE	FALSE	TRUE	FALSE
A_B-KC	FALSE	TRUE	TRUE	TRUE	FALSE
12	TRUE	TRUE	TRUE	FALSE	TRUE
Mi1	FALSE	TRUE	TRUE	TRUE	TRUE
Astrocyte-like	TRUE	TRUE	TRUE	TRUE	TRUE
14	TRUE	FALSE	FALSE	TRUE	TRUE
7	TRUE	TRUE	TRUE	FALSE	FALSE
G-KC	FALSE	TRUE	FALSE	TRUE	FALSE
9	TRUE	TRUE	TRUE	FALSE	TRUE
11	FALSE	FALSE	TRUE	TRUE	FALSE
Ensheathing_glia	TRUE	TRUE	FALSE	TRUE	TRUE
3	TRUE	FALSE	TRUE	TRUE	TRUE
5	FALSE	FALSE	FALSE	TRUE	FALSE
1	FALSE	FALSE	FALSE	TRUE	FALSE
T4_T5	TRUE	TRUE	FALSE	TRUE	TRUE
