## Supplemental File 6 for "Synaptic deregulation of cholinergic projection neurons causes olfactory dysfunction across 5 fly Parkinsonism models"

### Sheet: Sheet1
	AuxR927G	SynjR258Q	hLRRK2G2019S	hPink1P399L	hRab39BG192R
128	FALSE	FALSE	FALSE	FALSE	FALSE
Serotonergic	FALSE	FALSE	FALSE	FALSE	FALSE
48	TRUE	TRUE	FALSE	FALSE	TRUE
30	TRUE	TRUE	TRUE	FALSE	FALSE
Pm1	FALSE	FALSE	FALSE	FALSE	FALSE
Tm29	FALSE	FALSE	FALSE	FALSE	FALSE
126	FALSE	FALSE	FALSE	FALSE	FALSE
111	FALSE	FALSE	FALSE	FALSE	FALSE
Plasmatocytes	FALSE	FALSE	FALSE	FALSE	FALSE
Mi15	FALSE	FALSE	FALSE	FALSE	FALSE
110	FALSE	FALSE	FALSE	FALSE	FALSE
LC4	FALSE	FALSE	FALSE	FALSE	FALSE
Poxn	FALSE	FALSE	FALSE	FALSE	FALSE
24	FALSE	FALSE	FALSE	FALSE	FALSE
141	FALSE	FALSE	FALSE	FALSE	FALSE
11	FALSE	FALSE	FALSE	FALSE	FALSE
Clock_B	FALSE	FALSE	FALSE	FALSE	FALSE
88	FALSE	FALSE	FALSE	FALSE	FALSE
146	FALSE	FALSE	FALSE	FALSE	FALSE
25	FALSE	FALSE	FALSE	FALSE	FALSE
16	FALSE	FALSE	FALSE	FALSE	FALSE
Mi4	FALSE	FALSE	FALSE	FALSE	FALSE
14	TRUE	FALSE	FALSE	FALSE	TRUE
69	TRUE	TRUE	TRUE	FALSE	TRUE
36	FALSE	FALSE	FALSE	FALSE	FALSE
C2	FALSE	FALSE	TRUE	FALSE	FALSE
LPC1	FALSE	FALSE	FALSE	FALSE	FALSE
53	FALSE	FALSE	FALSE	FALSE	FALSE
103	FALSE	FALSE	FALSE	FALSE	FALSE
DCN	FALSE	FALSE	FALSE	FALSE	FALSE
TmY5a	FALSE	FALSE	FALSE	FALSE	FALSE
84	FALSE	FALSE	FALSE	FALSE	FALSE
123	FALSE	FALSE	FALSE	FALSE	FALSE
127	FALSE	FALSE	FALSE	FALSE	FALSE
TmY8p	FALSE	FALSE	FALSE	TRUE	FALSE
Mi1	FALSE	TRUE	TRUE	TRUE	FALSE
104	FALSE	FALSE	FALSE	FALSE	FALSE
112	FALSE	FALSE	FALSE	FALSE	FALSE
5	FALSE	FALSE	FALSE	FALSE	FALSE
Ensheathing_glia	FALSE	FALSE	FALSE	TRUE	FALSE
LPi-34	FALSE	FALSE	FALSE	FALSE	FALSE
134	FALSE	FALSE	FALSE	FALSE	FALSE
61	TRUE	TRUE	FALSE	TRUE	TRUE
23	FALSE	FALSE	TRUE	FALSE	TRUE
130	FALSE	FALSE	FALSE	FALSE	FALSE
93	FALSE	FALSE	FALSE	FALSE	FALSE
Mi9	FALSE	FALSE	FALSE	FALSE	FALSE
70	FALSE	FALSE	FALSE	TRUE	FALSE
Dm9	FALSE	FALSE	FALSE	FALSE	FALSE
dorsal_Fan-shaped_Body_A	FALSE	FALSE	FALSE	FALSE	FALSE
LC12p	FALSE	FALSE	FALSE	FALSE	FALSE
79	FALSE	FALSE	FALSE	FALSE	FALSE
LC10a	FALSE	FALSE	FALSE	FALSE	FALSE
136	FALSE	FALSE	FALSE	FALSE	FALSE
3	FALSE	FALSE	FALSE	FALSE	FALSE
96	FALSE	FALSE	FALSE	FALSE	FALSE
A_B-KC	FALSE	TRUE	TRUE	TRUE	FALSE
T3	TRUE	FALSE	FALSE	FALSE	TRUE
99	FALSE	FALSE	FALSE	FALSE	FALSE
T2	FALSE	FALSE	FALSE	FALSE	FALSE
C3	FALSE	FALSE	FALSE	FALSE	TRUE
Dm8	FALSE	FALSE	FALSE	FALSE	FALSE
AstA_Nplp1	FALSE	FALSE	FALSE	FALSE	FALSE
51	FALSE	FALSE	FALSE	FALSE	FALSE
145	FALSE	FALSE	FALSE	FALSE	FALSE
122	FALSE	FALSE	FALSE	FALSE	FALSE
Lai	TRUE	TRUE	TRUE	TRUE	TRUE
TmY14p	FALSE	FALSE	FALSE	FALSE	FALSE
LPLC1	FALSE	FALSE	FALSE	FALSE	FALSE
108	FALSE	FALSE	FALSE	FALSE	FALSE
121	FALSE	FALSE	FALSE	FALSE	FALSE
40	FALSE	FALSE	FALSE	FALSE	FALSE
Dm3	FALSE	FALSE	TRUE	FALSE	FALSE
L4	FALSE	FALSE	FALSE	FALSE	FALSE
G-KC	FALSE	TRUE	FALSE	TRUE	FALSE
65	FALSE	FALSE	FALSE	FALSE	FALSE
Dm2	FALSE	FALSE	FALSE	FALSE	FALSE
Tm5c	FALSE	FALSE	FALSE	FALSE	FALSE
45	FALSE	FALSE	FALSE	FALSE	FALSE
T1	FALSE	FALSE	TRUE	FALSE	FALSE
135	FALSE	FALSE	FALSE	FALSE	FALSE
98	FALSE	FALSE	FALSE	FALSE	FALSE
Photoreceptors	FALSE	FALSE	FALSE	FALSE	FALSE
32	TRUE	FALSE	FALSE	FALSE	FALSE
120	FALSE	FALSE	FALSE	FALSE	FALSE
129	FALSE	FALSE	FALSE	FALSE	FALSE
57	FALSE	FALSE	FALSE	FALSE	FALSE
Pm4	FALSE	FALSE	FALSE	FALSE	FALSE
92	FALSE	FALSE	FALSE	FALSE	FALSE
125	FALSE	FALSE	FALSE	FALSE	FALSE
22	FALSE	FALSE	FALSE	FALSE	FALSE
80	FALSE	FALSE	TRUE	FALSE	FALSE
Dm1	FALSE	FALSE	FALSE	FALSE	FALSE
AstA_NPF	FALSE	FALSE	FALSE	FALSE	FALSE
Cortex_glia	FALSE	FALSE	FALSE	FALSE	FALSE
Dm11	FALSE	FALSE	FALSE	FALSE	FALSE
Clock_C	FALSE	FALSE	FALSE	FALSE	FALSE
1	FALSE	FALSE	FALSE	FALSE	FALSE
18	FALSE	FALSE	FALSE	FALSE	FALSE
L5	FALSE	FALSE	FALSE	FALSE	FALSE
72	FALSE	FALSE	FALSE	FALSE	FALSE
L1	FALSE	FALSE	FALSE	FALSE	FALSE
71	TRUE	FALSE	FALSE	TRUE	TRUE
LC10b	FALSE	FALSE	FALSE	FALSE	FALSE
115	FALSE	FALSE	FALSE	FALSE	FALSE
Lawf2	FALSE	FALSE	FALSE	FALSE	FALSE
109	FALSE	FALSE	FALSE	FALSE	FALSE
56	FALSE	FALSE	FALSE	FALSE	FALSE
33	FALSE	FALSE	FALSE	FALSE	FALSE
132	FALSE	FALSE	FALSE	FALSE	FALSE
T4_T5	FALSE	FALSE	FALSE	FALSE	FALSE
74	FALSE	FALSE	FALSE	FALSE	FALSE
Tm3	FALSE	FALSE	FALSE	FALSE	FALSE
75	FALSE	FALSE	FALSE	FALSE	TRUE
152	FALSE	FALSE	FALSE	FALSE	FALSE
46	FALSE	FALSE	FALSE	FALSE	FALSE
42	TRUE	TRUE	TRUE	TRUE	TRUE
95	FALSE	FALSE	FALSE	FALSE	FALSE
8	FALSE	FALSE	FALSE	FALSE	FALSE
Tm20	FALSE	FALSE	FALSE	FALSE	FALSE
113	FALSE	FALSE	FALSE	FALSE	FALSE
143	FALSE	FALSE	FALSE	FALSE	FALSE
PB_1	FALSE	FALSE	FALSE	FALSE	FALSE
Dm10	FALSE	FALSE	FALSE	FALSE	FALSE
Tm2	FALSE	FALSE	FALSE	FALSE	FALSE
LC6	FALSE	FALSE	FALSE	FALSE	FALSE
Perineurial_glia	FALSE	FALSE	FALSE	TRUE	FALSE
Dm12	FALSE	FALSE	FALSE	FALSE	FALSE
77	FALSE	FALSE	FALSE	FALSE	FALSE
OPN	TRUE	TRUE	TRUE	TRUE	TRUE
148	FALSE	FALSE	FALSE	FALSE	FALSE
A_Bp-KC	TRUE	TRUE	FALSE	TRUE	TRUE
28	FALSE	FALSE	FALSE	FALSE	FALSE
114	FALSE	FALSE	FALSE	FALSE	FALSE
67	TRUE	TRUE	FALSE	FALSE	TRUE
62	FALSE	FALSE	FALSE	FALSE	FALSE
Pm2	FALSE	FALSE	FALSE	FALSE	FALSE
PB4_5	FALSE	FALSE	TRUE	FALSE	FALSE
PB_2	FALSE	FALSE	FALSE	FALSE	FALSE
87	FALSE	FALSE	FALSE	FALSE	FALSE
Tm9	FALSE	FALSE	FALSE	FALSE	FALSE
Tyraminergic	FALSE	FALSE	FALSE	FALSE	FALSE
147	FALSE	FALSE	FALSE	FALSE	FALSE
41	TRUE	TRUE	FALSE	FALSE	TRUE
LC17p	FALSE	FALSE	FALSE	FALSE	FALSE
97	FALSE	FALSE	FALSE	FALSE	FALSE
Tm4	FALSE	FALSE	FALSE	FALSE	FALSE
119	FALSE	FALSE	FALSE	FALSE	FALSE
TmY3	FALSE	FALSE	FALSE	FALSE	FALSE
Tm5ab	FALSE	FALSE	FALSE	FALSE	FALSE
T2a	FALSE	FALSE	FALSE	FALSE	FALSE
29	FALSE	FALSE	FALSE	FALSE	FALSE
PAM	TRUE	TRUE	FALSE	FALSE	FALSE
9	TRUE	TRUE	TRUE	FALSE	TRUE
Peptidergic	FALSE	FALSE	FALSE	FALSE	FALSE
L3	FALSE	FALSE	FALSE	FALSE	FALSE
Chiasm_glia	FALSE	FALSE	FALSE	FALSE	FALSE
63	TRUE	TRUE	FALSE	FALSE	TRUE
100	FALSE	FALSE	FALSE	FALSE	FALSE
26	TRUE	TRUE	FALSE	FALSE	FALSE
27	FALSE	FALSE	FALSE	FALSE	FALSE
TmY4p	FALSE	FALSE	FALSE	FALSE	FALSE
149	FALSE	FALSE	FALSE	FALSE	FALSE
20	TRUE	FALSE	FALSE	TRUE	FALSE
7	TRUE	TRUE	TRUE	FALSE	FALSE
Astrocyte-like	FALSE	FALSE	FALSE	TRUE	FALSE
137	FALSE	FALSE	FALSE	FALSE	FALSE
dorsal_Fan-shaped_Body_B	FALSE	FALSE	FALSE	FALSE	FALSE
139	FALSE	FALSE	FALSE	FALSE	FALSE
144	FALSE	FALSE	FALSE	FALSE	FALSE
39	TRUE	TRUE	FALSE	FALSE	TRUE
LLPC1	FALSE	FALSE	FALSE	FALSE	TRUE
Lawf1	TRUE	FALSE	FALSE	FALSE	FALSE
52	FALSE	FALSE	FALSE	FALSE	TRUE
78	FALSE	FALSE	FALSE	FALSE	FALSE
Tm1	TRUE	FALSE	FALSE	TRUE	FALSE
LPLC2	FALSE	FALSE	FALSE	FALSE	FALSE
124	FALSE	FALSE	FALSE	FALSE	FALSE
58	FALSE	FALSE	FALSE	FALSE	FALSE
38	FALSE	FALSE	FALSE	FALSE	FALSE
L2	FALSE	FALSE	FALSE	FALSE	FALSE
101	FALSE	FALSE	FALSE	FALSE	FALSE
49	FALSE	FALSE	FALSE	FALSE	TRUE
83	FALSE	FALSE	FALSE	FALSE	FALSE
12	TRUE	TRUE	TRUE	FALSE	TRUE
15	FALSE	FALSE	FALSE	FALSE	FALSE
