## Supplemental File 8 for "Synaptic deregulation of cholinergic projection neurons causes olfactory dysfunction across 5 fly Parkinsonism models"

### Sheet: Sheet1
Software	Version
Python	3.7.3
pandas	0.25.1	https://doi.org/10.5281/zenodo.3509134	McKinney, Proceedings of the 9th Python in Science Conference, Volume 445, 2010
numpy	1.19.1		Harris, C.R., Millman, K.J., van der Walt, S.J. et al. Array programming with NumPy. Nature 585, 357–362 (2020). DOI: 0.1038/s41586-020-2649-2
matplotlib	3.3.0	https://doi.org/10.5281/zenodo.592536	J. D. Hunter, "Matplotlib: A 2D Graphics Environment", Computing in Science & Engineering, vol. 9, no. 3, pp. 90-95, 2007.
seaborn	0.9.0	https://doi.org/10.5281/zenodo.592845
statsmodels	0.10.1		Seabold, Skipper, and Josef Perktold. “statsmodels: Econometric and statistical modeling with python.” Proceedings of the 9th Python in Science Conference. 2010.
scipy	1.4.1		Pauli Virtanen, Ralf Gommers, Travis E. Oliphant, Matt Haberland, Tyler Reddy, David Cournapeau, Evgeni Burovski, Pearu Peterson, Warren Weckesser, Jonathan Bright, Stéfan J. van der Walt, Matthew Brett, Joshua Wilson, K. Jarrod Millman, Nikolay Mayorov, Andrew R. J. Nelson, Eric Jones, Robert Kern, Eric Larson, CJ Carey, İlhan Polat, Yu Feng, Eric W. Moore, Jake VanderPlas, Denis Laxalde, Josef …
adjustText	0.7.3		https://github.com/Phlya/adjustText/
loompy	3.0.6		https://github.com/linnarsson-lab/loompy
sklearn	0.20.1		Scikit-learn: Machine Learning in Python, Pedregosa et al., JMLR 12, pp. 2825-2830, 2011.
patsy	0.5.1		https://github.com/pydata/patsy
venn	0.1.3		https://pypi.org/project/venn/
R	3.6.1
MAST	1.12.0		McDavid A, Finak G, Yajima M (2020). MAST: Model-based Analysis of Single Cell Transcriptomics. R package version 1.14.0, https://github.com/RGLab/MAST/.
SCopeLoomR	0.5.1		https://github.com/aertslab/SCopeLoomR
